# The Duality of Insect Macroevolution: Pulsed Genomes and Gradual Morphology Shape Lineage Diversification

**DOI:** 10.1101/2025.11.05.686547

**Authors:** Akash Ajay, M. Sravya, K Akhila, K. Yashwant

## Abstract

Insects, comprising over half of all known species, are pivotal to ecosystems and ideal for studying trait evolution due to their morphological and genomic diversity. Yet, the macroevolutionary interplay between their phenotypic traits and genomic architecture is poorly resolved. Using a Tree of Life framework and phylogenetic comparative methods, we investigated the evolutionary dynamics of morphological and genomic traits across multiple insect orders with trait-specific taxonomic sampling optimized for data availability. Critically, while traditional metrics showed no correlation between species richness and evolutionary mode, the pattern of pulsed evolution revealed a clear macroevolutionary signal. Morphological diversification tended towards gradualism, whereas genomic evolution was predominantly pulsed. Notably, this pulsed signal manifested differently: large morphological pulses were associated with species-poor clades like *Odonata*, while species-rich clades exhibited major pulses in genome size. These results demonstrate that interpreting pulsed evolution’s contribution to diversification requires careful consideration of both trait identity and phylogenetic context. Further, for both morphological and genomic traits, the degree of phylogenetic conservatism was independent of the evolutionary distance between orders.
