## Supplementary Table 3 (ST3) for "The Duality of Insect Macroevolution: Pulsed Genomes and Gradual Morphology Shape Lineage Diversification"

### Sheet: Sheet1
Level	Taxon	No of species	Source	Additional References
Order	Coleoptera	350000	McKenna and Farrel, 2009	Smithsonian institute
Order	Blattodea	7570	DOI: 10.11646/zootaxa.3703.1.10
Order	Hymenoptera	153088	Order Hymenoptera - Zootaxa	Aguiar et al., 2013
Order	Mantodea	2514	https://www.researchgate.net/publication/314118859_Comparative_Mitogenomic_Analyses_of_Praying_Mantises_Dictyoptera_Mantodea_Origin_and_Evolution_of_Unusual_Intergenic_Gaps/figures?lo=1&utm_source=google&utm_medium=organic	Zhang and Ye,2017
Order	Odonata	5680	https://link.springer.com/chapter/10.1007/978-1-4020-8259-7_38	Kalkman et al., 2008
Order	Orthoptera	30484	https://orthoptera.speciesfile.org/		Cigliano et al., 2024
Order	Phasmatodea	3000	https://www.frontiersin.org/journals/ecology-and-evolution/articles/10.3389/fevo.2019.00345/full		Simon et al., 2019
Order	Lepidoptera	160000	https://www.mapress.com/zootaxa/2007f/zt01668p747.pdf	Kristensen et al., 2019
Order	Diptera	1500000	https://zsi.gov.in/page/en/diptera-section	Menevile et al.
Order	Hemiptera	82000	https://zsi.gov.in/page/en/hemiptera-section	Wilson and Turner, 2010
Order	Psocodea	11000	https://www.mindat.org/taxon-7612838.html
Family	Aphididae	5000	https://www.sciencedirect.com/topics/agricultural-and-biological-sciences/aphididae	Foottit et al., 2008
Family	Apidae	18000	https://link.springer.com/article/10.1007/s13592-020-00838-2	(Cunha et al., 2021)
Family	Chrysomelidae	35000	https://www.sciencedirect.com/science/article/abs/pii/B0122268652000250	(Jolivet el al., 2012)
Family	Culicidae	3500	https://www.sciencedirect.com/topics/agricultural-and-biological-sciences/culicidae	(Foster and Walker, 2019)
Family	Curculionidae	51000	https://academic.oup.com/jinsectscience/article/24/2/14/7636139	(Li et al., 2024)
Family	Drosophilidae	4700	https://resjournals.onlinelibrary.wiley.com/doi/10.1111/een.13434?af=R	(Santos et al., 2025)
Family	Erebidae	24600	https://www.sciencedirect.com/science/article/abs/pii/B9780128042236000111	(Graca and Solis, 2018)
Family	Geometridae	23000	https://link.springer.com/rwe/10.1007/978-1-4020-6359-6_1074	(Heppner,2008)
Family	Hesperiidae	3500	https://www.sciencedirect.com/topics/agricultural-and-biological-sciences/hesperiidae	(Resh and Carde, 2009)
Family	Lycaenidae	5955	https://link.springer.com/rwe/10.1007/0-306-48380-7_1841	(Heppner,2008)
Family	Noctuidae	11772	https://keys.lucidcentral.org/keys/v3/the-caterpillar-key/key/caterpillar_key/Media/Html/entities/noctuidae.htm	(Keegan et al., 2021)
Family	Nymphalidae	7200	https://pmc.ncbi.nlm.nih.gov/articles/PMC10217878/	(Yan et al.,2023)
Family	Papilionidae	570	https://pmc.ncbi.nlm.nih.gov/articles/PMC11275471/	(Yan et al., 2024)
Family	Pieridae	1000	https://onlinelibrary.wiley.com/doi/abs/10.1111/ens.12214	(Ding and Zhang, 2017)
Family	Riodinidae	1500	https://www.sciencedirect.com/science/article/abs/pii/S1055790315002377	(Espeland et al., 2015)
Family	Scarabaeidae	30000	https://www.sciencedirect.com/topics/agricultural-and-biological-sciences/scarabaeidae
Family	Tortricidae	11365	https://www.sciencedirect.com/science/article/pii/S014181302300822X	(Huang et al., 2023)
