## Supplementary Table 4 (ST4) for "The Duality of Insect Macroevolution: Pulsed Genomes and Gradual Morphology Shape Lineage Diversification"

### Sheet: Sheet1
Property	order	count	mean	median	iqr	fisher_group
body.l	Phasmatodea	36	85.4334	76.6933	45.735	d
	Mantodea	52	49.6732	43.0131	36.5175	c
	Odonata	27	42.3794	41.72	12.5903	c
	Orthoptera	90	28.0164	24.0517	14.6381	b
	Blattodea	26	24.5613	18.468	26.2975	ab
	Coleoptera	117	19.7538	15.58	13.38	a
	Hymenoptera	74	14.4201	12.7783	8.44	a
head.h	Orthoptera	90	6.57583	5.645	3.89241	c
	Mantodea	52	5.57552	5.29864	3.05082	bc
	Odonata	27	4.58898	4.23	3.1375	b
	Phasmatodea	36	4.52461	4.08443	2.115	b
	Blattodea	26	4.01841	3.48037	4.64917	ab
	Hymenoptera	74	2.83756	2.44	1.965	a
	Coleoptera	117	2.75764	2.12	2.08484	a
head.l	Phasmatodea	36	6.83674	5.60567	3.755	c
	Odonata	27	3.67282	3.76	2.67367	ab
	Coleoptera	117	3.55491	2.79	2.76	a
	Orthoptera	90	3.49108	3.255	1.80909	a
	Mantodea	52	2.79476	2.6275	1.10903	ab
	Hymenoptera	74	2.4697	2.30333	1.15031	b
	Blattodea	26	2.4132	2.32389	1.23969	ab
head.w	Mantodea	52	6.37065	5.85625	2.94608	c
	Odonata	27	6.06774	5.86	2.35025	cd
	Phasmatodea	36	5.03528	4.40333	2.02813	acd
	Orthoptera	90	4.52459	4.0375	2.4725	ad
	Coleoptera	117	4.31254	3.03	2.97	a
	Blattodea	26	3.97932	3.453	3.63875	ab
	Hymenoptera	74	3.21102	3.22	1.72417	b
iBite	Blattodea	26	1864.33	1832.44	598.125	a
	Hymenoptera	74	1355.33	1331	685.917	b
	Orthoptera	90	1262.61	1195.5	664.417	bc
	Coleoptera	117	1217.51	1082.8	926	bc
	Odonata	27	925.636	1103.5	1167	cd
	Mantodea	52	796.423	600.062	941.958	d
	Phasmatodea	36	554.2	440.75	169.625	d
wing.l	Mantodea	52	32.0493	30.475	24.2458	b
	Odonata	27	30.6363	30.732	11.2675	bc
	Orthoptera	90	23.4678	20.005	25.297	c
	Blattodea	26	12.6419	9.35867	20.6858	a
	Coleoptera	117	12.2424	9.98	9	a
	Phasmatodea	36	8.29027	0	10.3671	a
	Hymenoptera	74	7.33534	7.785	12.7233	a
