## Supplementary Table 5 (ST5) for "The Duality of Insect Macroevolution: Pulsed Genomes and Gradual Morphology Shape Lineage Diversification"

### Sheet: Sheet1
Trait	order	count	mean	median	iqr	fisher_group
Genome size	Orthoptera	23	4325.26	2346.42	7008.73	f
	Blattodea	13	1787.31	1775.63	1704.77	a
	Odonata	17	1483	1551.48	374.55	a
	Phasmatodea	14	1354.09	1256.04	441.725	a
	Hemiptera	143	796.671	575.35	687.115	d
	Trichoptera	41	714.741	633.78	518.55	bd
	Coleoptera	344	636.707	498.77	549.23	b
	Lepidoptera	1524	468.577	435.66	245.235	e
	Diptera	712	397.813	248.065	374.2	c
	Hymenoptera	510	348.85	284.55	133.015	c
Genomic GC	Orthoptera	23	40.5652	40.5	2.5	e
	Hymenoptera	510	37.6726	38	5	b
	Odonata	17	37.6471	38.5	2.5	bce
	Diptera	712	37.1657	38	6	b
	Phasmatodea	14	37.0357	36.75	3	bc
	Blattodea	13	36.8846	35.5	4.5	abc
	Lepidoptera	1523	36.2357	36.5	2.5	c
	Coleoptera	344	34.1468	34	3	ad
	Hemiptera	143	33.5909	33.5	4.5	d
	Trichoptera	41	33.561	34	2	d
Chromosome Number	Lepidoptera	875	29.2514	31	2	d
	Trichoptera	15	25.6	27	7.5	d
	Blattodea	5	18.2	17	3	NA
	Hymenoptera	243	13.3951	13	8	a
	Odonata	10	12.6	12.5	2	ac
	Phasmatodea	9	12.5556	12	1	NA
	Coleoptera	208	12.5144	11	4	a
	Orthoptera	14	11.6429	12	1.5	ac
	Hemiptera	92	10.3152	10	6	c
	Diptera	352	5.59091	6	1	b
GC Skew	Orthoptera	5	0.00399999	0.00014296	0.000564241	c
	Lepidoptera	581	0.000510415	0.000158611	0.00103613	b
	Diptera	332	4.32e-05	4.47e-05	0.00083437	a
	Coleoptera	79	-2.07e-05	-1.11e-05	0.000747239	ab
	Blattodea	13	-2.3e-05	-9.62e-05	0.000340142	ab
	Phasmatodea	7	-0.000107745	-0.000142816	0.000305398	ab
	Hemiptera	74	-0.000117378	-3.15e-05	0.000481641	ab
	Odonata	12	-0.000227816	-0.000322083	0.000351449	ab
	Trichoptera	9	-0.000344676	-0.000237822	0.00113392	ab
	Hymenoptera	166	-0.000361927	-2.12e-05	0.000824093	a
Coding_genes	Phasmatodea	4	20136.2	16493	4665.75	NA
	Orthoptera	9	17118	17490	755	NA
	Hemiptera	31	16818.7	14853	4413	a
	Blattodea	5	16740.2	13170	3764	NA
	Lepidoptera	66	16150.5	14052	2687.75	a
	Coleoptera	45	15867	14016	6557	a
	Odonata	2	15006.5	15006.5	3810.5	NA
	Diptera	120	14213	13945.5	2063	a
	Hymenoptera	113	12128.1	11362	2225	b
Non_coding_genes	Diptera	107	2550.85	1894	1641	a
	Lepidoptera	51	2090.45	1931	1253.5	ab
	Hemiptera	21	1948.84	2046	2073	ab
	Coleoptera	32	1884.39	1687	2270	ab
	Hymenoptera	98	1577.98	1502	1554.25	b
