## Supplementary Table 6 (ST6) for "The Duality of Insect Macroevolution: Pulsed Genomes and Gradual Morphology Shape Lineage Diversification"

### Sheet: Sheet1
Level	Taxon	Trait	λ	λ P-value	K	K P-value
Order	Blattodea	Genome Size	1.13295	0.0023	1.6152	0.004
Order	Blattodea	Genomic GC	1.10316	0.0024	2.03445	0.003
Order	Coleoptera	Genome Size	0.590418	0.0008	0.000874	0.3774
Order	Coleoptera	Genomic GC	0.993005	<0.0001	0.006149	0.0681
Order	Coleoptera	Chromosome Number	0.258911	0.0155	0.299505	0.8699
Order	Coleoptera	Coding genes	0.933583	0.2389	0.872627	0.1692
Order	Coleoptera	Non-coding genes	7.3e-05	1	0.812008	0.2513
Order	Diptera	Genome Size	0.996556	<0.0001	0.004279	0.5976
Order	Diptera	Genomic GC	0.995927	<0.0001	0.14433	0.001
Order	Diptera	Chromosome Number	0.885318	<0.0001	0.086101	0.004
Order	Diptera	Coding genes	0.937019	<0.0001	0.206222	0.001
Order	Diptera	Non-coding genes	0.945148	<0.0001	0.096159	0.1321
Order	Hemiptera	Genome Size	0.38761	<0.0001	0.038918	0.968
Order	Hemiptera	Genomic GC	0.999927	<0.0001	1.73633	0.001
Order	Hemiptera	Chromosome Number	0.553997	0.0005	0.423634	0.1031
Order	Hemiptera	Coding genes	7.3e-05	1	0.217049	0.7658
Order	Hemiptera	Non-coding genes	7.3e-05	1	0.168052	0.973
Order	Hymenoptera	Genome Size	0.699162	<0.0001	6e-05	0.5856
Order	Hymenoptera	Genomic GC	0.976785	<0.0001	0.000389	0.001
Order	Hymenoptera	Chromosome Number	0.652368	<0.001	0.23742	0.001
Order	Hymenoptera	Coding genes	0.684122	0.4351	0.342129	0.2002
Order	Hymenoptera	Non-coding genes	0.205473	0.4062	0.256373	0.5556
Order	Lepidoptera	Genome Size	0.987357	<0.0001	0.092202	0.002
Order	Lepidoptera	Genomic GC	0.991442	<0.0001	0.06001	0.003
Order	Lepidoptera	Chromosome Number	0.593737	<0.0001	0.074821	0.013
Order	Lepidoptera	Coding genes	0.045627	0.9428	0.098289	0.1862
Order	Lepidoptera	Non-coding genes	7.3e-05	1	0.000564	0.8929
Order	Odonata	Genome Size	0.530635	0.3026	0.753279	0.1091
Order	Odonata	Genomic GC	1.17179	<0.001	2.34853	0.001
Order	Phasmatodea	Genome Size	0.662159	0.0154	0.075296	0.0621
Order	Phasmatodea	Genomic GC	0.100512	0.703	0.019315	0.8819
Family	Aphididae	Genome Size	0.999927	0.029124	0.65807	0.021021
Family	Aphididae	Genomic GC	0.999927	6.08e-08	2.13815	0.001001
Family	Aphididae	Chromosome_Number	7.33e-05	1	0.40683	0.748749
Family	Apidae	Genome Size	0.962722	5.99e-07	0.000113	0.149149
Family	Apidae	Genomic GC	0.952014	5.25e-10	0.000177	0.011011
Family	Apidae	Chromosome_Number	0.813825	0.001145	7.97e-05	0.01001
Family	Chrysomelidae	Genome Size	7.33e-05	1	0.240469	0.013013
Family	Chrysomelidae	Genomic GC	0.969388	2.14e-06	0.234283	0.016016
Family	Culicidae	Genome Size	0.961039	1.11e-05	0.00067	0.292292
Family	Culicidae	Genomic GC	0.986571	1.38e-05	0.002557	0.04004
Family	Culicidae	Chromosome_Number	0.061385	0.863258	0.006889	0.854855
Family	Curculionidae	Genome Size	0.933993	0.02316	0.000156	0.336336
Family	Curculionidae	Genomic GC	0.977135	0.002544	0.000707	0.096096
Family	Curculionidae	Chromosome_Number	7.33e-05	1	0.446285	0.953954
Family	Drosophilidae	Genome Size	0.928845	8.96e-31	0.436676	0.001001
Family	Drosophilidae	Genomic GC	0.974772	1.49e-73	1.24033	0.001001
Family	Drosophilidae	Chromosome_Number	0.936594	0.001708	0.329476	0.002002
Family	Erebidae	Genome Size	0.809099	0.558267	1.09397	0.039039
Family	Erebidae	Genomic GC	7.33e-05	1	0.791879	0.15015
Family	Geometridae	Genome Size	0.999927	0.003252	0.902456	0.003003
Family	Geometridae	Genomic GC	0.999927	8.06e-05	1.11562	0.001001
Family	Geometridae	Chromosome_Number	7.33e-05	1	0.447893	0.726727
Family	Hesperiidae	Genome Size	0.77459	5.13e-12	0.400498	0.007007
Family	Hesperiidae	Genomic GC	0.830274	5.79e-11	0.442991	0.003003
Family	Hesperiidae	Chromosome_Number	0.999927	0.000664	0.654758	0.004004
Family	Lycaenidae	Genome Size	0.918431	0.000908	0.21135	0.024024
Family	Lycaenidae	Genomic GC	0.999927	8.23e-09	0.565461	0.001001
Family	Lycaenidae	Chromosome_Number	7.33e-05	1	0.186111	0.341341
Family	Noctuidae	Genome Size	0.999927	0.039945	0.599217	0.028028
Family	Noctuidae	Genomic GC	0.920208	0.001194	0.712724	0.007007
Family	Noctuidae	Chromosome_Number	0.999927	0.129533	0.733726	0.096096
Family	Nymphalidae	Genome Size	0.96746	9.06e-18	0.291622	0.001001
Family	Nymphalidae	Genomic GC	0.993111	2.44e-89	1.67191	0.001001
Family	Nymphalidae	Chromosome_Number	0.527381	9.49e-13	0.189301	0.002002
Family	Papilionidae	Genome Size	0.999927	6.92e-13	1.51495	0.001001
Family	Papilionidae	Genomic GC	0.999927	1.11e-05	0.797989	0.001001
Family	Pieridae	Genome Size	0.980423	2.95e-09	1.2865	0.001001
Family	Pieridae	Genomic GC	0.999927	2.67e-05	0.669304	0.001001
Family	Pieridae	Chromosome_Number	0.999927	3.79e-05	1.12116	0.001001
Family	Riodinidae	Genome Size	0.672064	0.118544	0.461634	0.141141
Family	Riodinidae	Genomic GC	0.984526	4.77e-05	1.19885	0.001001
Family	Scarabaeidae	Genome Size	0.999927	0.001502	0.951769	0.005005
Family	Scarabaeidae	Genomic GC	7.33e-05	1	0.485971	0.094094
Family	Tortricidae	Genome Size	1.02378	0.002276	0.795394	0.008008
Family	Tortricidae	Genomic GC	1.03141	8.13e-07	2.23469	0.011011
