## Supplementary Table 7 (ST7) for "The Duality of Insect Macroevolution: Pulsed Genomes and Gradual Morphology Shape Lineage Diversification"

### Sheet: Sheet1
trait	Sample size	slope	slope_se	r_squared	f_statistic	p_value	interpretation
Wing Length	21	0.00105247	0.00052399	0.175144	4.03431	0.0590118	Non-significant
Body Length	21	0.00074548	0.0004354	0.133667	2.93152	0.10314	Non-significant
Head Width	21	0.00035848	0.00033631	0.0564245	1.13617	0.299821	Non-significant
Thorax Width	21	-0.0003855	0.00043496	0.0396917	0.785314	0.3866	Non-significant
Head Length	21	-0.0007478	0.00116442	0.0212465	0.412447	0.528404	Non-significant
Bite Force	21	-0.0002215	0.0011259	0.00203377	0.0387204	0.846093	Non-significant
Head Height	21	-4.994e-05	0.00034805	0.00108225	0.0205851	0.887426	Non-significant
Genomic GC	15	-0.0004006	0.00106734	0.0107207	0.14088	0.71346	Non-significant
Genome Size	15	0.00011766	0.00048975	0.00441998	0.0577149	0.813892	Non-significant
