## Supplementary Table 9 (ST9) for "The Duality of Insect Macroevolution: Pulsed Genomes and Gradual Morphology Shape Lineage Diversification"

### Sheet: Sheet1
Source Dataset	Order	Trait	BM_AIC	OU_AIC	Delta_AIC	Kappa_AIC	EB_AIC	WN_AIC	Best_Model	Best_AIC
Ruhr et al., 2024	Blattodea	Bite Force	296.555	296.594	297.325	297.106	298.555	297.102	BM	296.555
Ruhr et al., 2024	Blattodea	Head Width	81.5238	82.9266	83.1694	77.7545	83.5241	95.267	kappa	77.7545
Ruhr et al., 2024	Blattodea	Head Height	86.1534	88.1265	88.1534	85.6552	88.1535	102.928	kappa	85.6552
Ruhr et al., 2024	Blattodea	Head Length	68.7091	55.5414	62.2303	59.2246	70.7099	53.5949	WN	53.5949
Ruhr et al., 2024	Blattodea	Thorax width	128.849	124.26	125.399	119.733	130.849	126.922	kappa	119.733
Ruhr et al., 2024	Blattodea	Wing Length	156.93	158.226	158.223	158.93	158.93	161.618	BM	156.93
Ruhr et al., 2024	Blattodea	Body Length	167.707	169.451	169.541	166.442	169.707	182.997	kappa	166.442
Ruhr et al., 2024	Coleoptera	Bite Force	610.982	599.285	605.578	606.579	612.983	597.285	WN	597.285
Ruhr et al., 2024	Coleoptera	Head Width	203.466	195.809	197.497	194.156	205.467	212.131	kappa	194.156
Ruhr et al., 2024	Coleoptera	Head Height	152.123	148.254	148.85	148.959	154.125	160.109	OU	148.254
Ruhr et al., 2024	Coleoptera	Head Length	183.538	176.947	178.663	182.756	185.539	183.977	OU	176.947
Ruhr et al., 2024	Coleoptera	Thorax width	211.604	207.627	207.987	205.673	213.605	226.595	kappa	205.673
Ruhr et al., 2024	Coleoptera	Wing Length	249.18	240.726	243.715	243.358	251.181	247.388	OU	240.726
Ruhr et al., 2024	Coleoptera	Body Length	286.416	279.574	281.315	283.188	288.418	288.233	OU	279.574
Ruhr et al., 2024	Hymenoptera	Bite Force	375.285	377.117	377.198	377.282	377.285	383.382	BM	375.285
Ruhr et al., 2024	Hymenoptera	Head Width	83.3128	85.3127	85.237	84.9741	85.2566	100.996	BM	83.3128
Ruhr et al., 2024	Hymenoptera	Head Height	90.8669	92.8598	92.6822	92.6591	92.8318	106.942	BM	90.8669
Ruhr et al., 2024	Hymenoptera	Head Length	63.1965	58.3838	60.5276	62.6339	65.1971	57.2004	WN	57.2004
Ruhr et al., 2024	Hymenoptera	Thorax width	98.2349	100.235	100.231	100.235	99.9811	115.195	BM	98.2349
Ruhr et al., 2024	Hymenoptera	Wing Length	145.35	147.342	145.689	147.35	141.063	173.617	EB	141.063
Ruhr et al., 2024	Hymenoptera	Body Length	157.357	159.357	159.347	159.357	159.331	167.814	BM	157.357
Ruhr et al., 2024	Mantodea	Bite Force	391.345	391.106	391.295	393.345	393.345	389.173	WN	389.173
Ruhr et al., 2024	Mantodea	Head Width	107.305	107.472	107.397	106.851	109.305	109.986	kappa	106.851
Ruhr et al., 2024	Mantodea	Head Height	135.852	135.402	134.901	133.154	137.852	135.552	kappa	133.154
Ruhr et al., 2024	Mantodea	Head Length	68.871	70.1618	69.7208	63.374	70.8711	74.703	kappa	63.374
Ruhr et al., 2024	Mantodea	Thorax width	104.651	104.244	103.84	103.975	106.651	106.31	delta	103.84
Ruhr et al., 2024	Mantodea	Wing Length	212.409	212.005	211.594	212.288	214.409	212.283	delta	211.594
Ruhr et al., 2024	Mantodea	Body Length	233.552	232.729	232.514	231.15	235.552	233.958	kappa	231.15
Ruhr et al., 2024	Odonata	Bite Force	2e+200	2e+200	2e+200	2e+200	2e+200	272.635	WN	272.635
Ruhr et al., 2024	Odonata	Head Width	2e+200	2e+200	2e+200	2e+200	2e+200	83.2037	WN	83.2037
Ruhr et al., 2024	Odonata	Head Height	2e+200	2e+200	2e+200	2e+200	2e+200	87.7525	WN	87.7525
Ruhr et al., 2024	Odonata	Head Length	2e+200	2e+200	2e+200	2e+200	2e+200	77.7287	WN	77.7287
Ruhr et al., 2024	Odonata	Thorax width	2e+200	2e+200	2e+200	2e+200	2e+200	80.9612	WN	80.9612
Ruhr et al., 2024	Odonata	Wing Length	2e+200	2e+200	2e+200	2e+200	2e+200	138.924	WN	138.924
Ruhr et al., 2024	Odonata	Body Length	2e+200	2e+200	2e+200	2e+200	2e+200	150.129	WN	150.129
Ruhr et al., 2024	Orthoptera	Bite Force	420.839	355.026	414.261	366.175	422.84	352.529	WN	352.529
Ruhr et al., 2024	Orthoptera	Head Width	95.1263	79.9332	90.4609	83.5677	97.1271	86.4583	OU	79.9332
Ruhr et al., 2024	Orthoptera	Head Height	115.106	93.0298	109.57	94.0915	117.107	98.2188	OU	93.0298
Ruhr et al., 2024	Orthoptera	Head Length	66.0737	59.501	62.9735	66.3729	68.0743	68.5421	OU	59.501
Ruhr et al., 2024	Orthoptera	Thorax width	88.2999	74.3479	83.7937	77.5944	90.3008	83.1756	OU	74.3479
Ruhr et al., 2024	Orthoptera	Wing Length	191.226	176.567	186.547	181.609	193.227	180.767	OU	176.567
Ruhr et al., 2024	Orthoptera	Body Length	175.117	157.247	169.995	160.002	177.118	162.429	OU	157.247
Ruhr et al., 2024	Odonata	Bite Force	601.894	506.824	592.906	277.245	603.811	272.635	WN	272.635
Ruhr et al., 2024	Odonata	Head Width	383.017	287.946	374.028	76.846	384.964	83.2037	kappa	76.846
Ruhr et al., 2024	Odonata	Head Height	366.549	271.478	357.56	78.3672	368.444	87.7525	kappa	78.3672
Ruhr et al., 2024	Odonata	Head Length	336.238	241.168	327.249	66.3947	338.151	77.7287	kappa	66.3947
Ruhr et al., 2024	Odonata	Thorax width	338.477	243.406	329.488	69.0665	340.407	80.9612	kappa	69.0665
Ruhr et al., 2024	Odonata	Wing Length	445.382	350.312	436.394	136.084	447.293	138.924	kappa	136.084
Ruhr et al., 2024	Odonata	Body Length	459.747	364.677	450.759	146.452	461.672	150.129	kappa	146.452
Ruhr et al., 2024	Phasmatodea	Bite Force	237.654	235.488	236.327	239.654	239.654	233.682	WN	233.682
Ruhr et al., 2024	Phasmatodea	Head Width	69.9565	71.9565	71.8971	71.9565	71.8692	77.529	BM	69.9565
Ruhr et al., 2024	Phasmatodea	Head Height	73.1001	74.3906	74.255	75.1001	75.1002	76.666	BM	73.1001
Ruhr et al., 2024	Phasmatodea	Head Length	81.674	83.674	83.6652	83.674	83.632	92.0776	BM	81.674
Ruhr et al., 2024	Phasmatodea	Thorax width	86.162	88.066	87.6365	88.162	88.162	89.3665	BM	86.162
Ruhr et al., 2024	Phasmatodea	Wing Length	136.244	137.307	136.911	138.244	138.244	137.371	BM	136.244
Ruhr et al., 2024	Phasmatodea	Body Length	163.406	164.595	164.424	165.406	165.406	168.09	BM	163.406
Ruhr et al., 2024	Acrididae	Bite Force	245.03	213.701	239.622	219.79	247.03	211.305	WN	211.305
Ruhr et al., 2024	Acrididae	Head Width	51.4703	47.6262	49.0695	47.7959	53.4705	53.7692	OU	47.6262
Ruhr et al., 2024	Acrididae	Head Height	64.148	58.5572	61.0956	57.6179	66.1482	64.7518	kappa	57.6179
Ruhr et al., 2024	Acrididae	Head Length	31.1331	30.9866	30.6677	33.0388	33.1332	41.62	delta	30.6677
Ruhr et al., 2024	Acrididae	Thorax width	46.4985	43.3135	44.4152	42.5496	48.4987	51.0941	kappa	42.5496
Ruhr et al., 2024	Acrididae	Wing Length	106.774	103.14	104.536	101.585	108.774	107.795	kappa	101.585
Ruhr et al., 2024	Acrididae	Body Length	99.1647	95.0086	96.6392	94.5088	101.165	102.036	kappa	94.5088
Ruhr et al., 2024	Formicidae	Bite Force	159.91	161.91	161.871	161.897	161.899	164.447	BM	159.91
Ruhr et al., 2024	Formicidae	Head Width	22.1362	19.0564	20.1637	21.2766	24.1364	17.3452	WN	17.3452
Ruhr et al., 2024	Formicidae	Head Height	13.5461	13.0466	13.0709	13.314	15.5463	12.7444	WN	12.7444
Ruhr et al., 2024	Formicidae	Head Length	26.4303	24.5601	25.0106	26.5145	28.4305	23.5351	WN	23.5351
Ruhr et al., 2024	Formicidae	Thorax width	25.9188	27.9188	27.8625	27.9188	26.8197	30.6148	BM	25.9188
Ruhr et al., 2024	Formicidae	Wing Length	-4066.6	-4065.47	2e+200	-4065.16	-4110.3	-4056.17	EB	-4110.3
Ruhr et al., 2024	Formicidae	Body Length	54.7744	56.5736	56.4339	56.7744	56.7745	55.7645	BM	54.7744
Ruhr et al., 2024	Mantidae	Bite Force	156.85	158.85	158.844	158.85	158.847	157.978	BM	156.85
Ruhr et al., 2024	Mantidae	Head Width	47.3026	45.5861	46.3962	49.0024	49.3027	43.5861	WN	43.5861
Ruhr et al., 2024	Mantidae	Head Height	43.8097	42.4398	43.114	45.2785	45.8099	40.4398	WN	40.4398
Ruhr et al., 2024	Mantidae	Head Length	29.5105	30.4067	30.4083	30.3593	31.5106	28.9508	WN	28.9508
Ruhr et al., 2024	Mantidae	Thorax width	46.4783	46.5882	46.5759	47.9926	48.4784	44.8518	WN	44.8518
Ruhr et al., 2024	Mantidae	Wing Length	87.2286	86.0706	86.5622	89.2172	89.2288	84.0731	WN	84.0731
Ruhr et al., 2024	Mantidae	Body Length	96.4904	94.1958	95.2016	97.6628	98.4906	92.1958	WN	92.1958
Ruhr et al., 2024	Carabidae	Bite Force	177.993	174.652	176.517	175.038	179.993	172.652	WN	172.652
Ruhr et al., 2024	Carabidae	Head Width	34.3361	36.3361	36.3294	36.3361	36.3236	38.9692	BM	34.3361
Ruhr et al., 2024	Carabidae	Head Height	32.5916	33.1784	33.4631	33.0935	34.5917	32.9834	BM	32.5916
Ruhr et al., 2024	Carabidae	Head Length	38.9109	40.4003	40.4547	40.6761	40.911	42.1099	BM	38.9109
Ruhr et al., 2024	Carabidae	Thorax width	36.8211	38.8211	38.5619	38.8211	37.7523	47.6799	BM	36.8211
Ruhr et al., 2024	Carabidae	Wing Length	61.5768	63.5768	63.5714	63.5768	63.5713	69.0345	BM	61.5768
Ruhr et al., 2024	Carabidae	Body Length	70.2098	72.2098	72.2022	72.2098	72.165	77.8419	BM	70.2098
Staton et al., 2023	Coleoptera (Male)	Body Length	46.7464	47.68	47.4135	48.0134	48.7464	46.9075	BM	46.7464
Staton et al., 2023	Coleoptera (Male)	Head Width	16.6471	17.2289	16.7942	16.7719	18.6472	17.2562	BM	16.6471
Staton et al., 2023	Coleoptera (Male)	Wing Length	47.58	48.6519	48.3249	49.2237	49.5801	48.0224	BM	47.58
Staton et al., 2023	Coleoptera (Female)	Body Length	54.9118	56.6378	56.4714	56.0615	56.9118	57.4033	BM	54.9118
Staton et al., 2023	Coleoptera (Female)	Head Width	18.1795	19.0871	18.6715	18.4692	20.1795	20.0614	BM	18.1795
Staton et al., 2023	Coleoptera (Female)	Wing Length	59.5976	60.314	60.0759	61.1849	61.5977	59.6073	BM	59.5976
