## Supplementary Table 10 (ST10) for "The Duality of Insect Macroevolution: Pulsed Genomes and Gradual Morphology Shape Lineage Diversification"

### Sheet: Sheet1
Family	Trait	Best_Model	Best_AIC	Sample_Size	sigsq	z0	alpha	a	kappa	delta	Convergence
Aphididae	Chromosome_Number	WN	85.7877	15
Aphididae	Coding_genes	WN	271.858	13
Aphididae	Genome GC	EB	98.7539	32	1.07189	31.4461		-0.0463597			TRUE
Aphididae	Non_coding_genes	WN	210.609	12
Aphididae	Genome Size	delta	386.584	32	83.8816	424.348				3	TRUE
Apidae	Chromosome_Number	kappa	34.2938	11	0.396924	16.1763			0.0917451		TRUE
Apidae	Coding_genes	WN	247.062	13
Apidae	Genome GC	kappa	142.77	36	0.906609	39.3152			0.160187		TRUE
Apidae	Non_coding_genes	WN	205.276	12
Apidae	Genome Size	kappa	462.378	36	6309.21	345.714			0.188064		TRUE
Chrysomelidae	Chromosome_Number	WN	46.9423	9
Chrysomelidae	Coding_genes	Skipped		3
Chrysomelidae	Genome GC	kappa	47.6351	16	0.139585	36.179			0.350772		TRUE
Chrysomelidae	Non_coding_genes	Skipped		3
Chrysomelidae	Genome Size	OU	245.718	16	35598.1	1125.72	0.0615101				TRUE
Culicidae	Chromosome_Number	WN	34.1495	12
Culicidae	Coding_genes	kappa	212.65	11	3.16288e+06	14664.5			0.063773		TRUE
Culicidae	Genome GC	kappa	69.3039	15	0.975916	41.6606			0.233272		TRUE
Culicidae	Non_coding_genes	WN	184.475	10
Culicidae	Genome Size	kappa	213.222	15	17264	638.674			0.163019		TRUE
Curculionidae	Chromosome_Number	WN	78.9905	10
Curculionidae	Coding_genes	WN	120.442	6
Curculionidae	Genome GC	kappa	81.8483	20	0.651184	34.4969			0.224868		TRUE
Curculionidae	Non_coding_genes	WN	88.7934	5
Curculionidae	Genome Size	WN	311.242	20
Drosophilidae	Chromosome_Number	OU	95.558	44	0.0806572	5.92183	0.057852				TRUE
Drosophilidae	Coding_genes	WN	730.268	43
Drosophilidae	Genome GC	kappa	732.321	235	0.202762	37.9094			0.686045		TRUE
Drosophilidae	Non_coding_genes	WN	678.54	41
Drosophilidae	Genome Size	OU	2320.12	235	151.064	198.863	0.0266781				TRUE
Erebidae	Chromosome_Number	WN	55.0271	8
Erebidae	Coding_genes	Skipped		1
Erebidae	Genome GC	kappa	42.8767	13	0.439033	36.9561			3.3964e-68		TRUE
Erebidae	Non_coding_genes	Skipped		1
Erebidae	Genome Size	BM	173.994	13	495.796	524.905					TRUE
Geometridae	Chromosome_Number	WN	266.241	43
Geometridae	Coding_genes	Skipped		0
Geometridae	Genome GC	BM	113.142	43	0.0213088	36.6994					TRUE
Geometridae	Non_coding_genes	Skipped		0
Geometridae	Genome Size	BM	547.332	43	517.397	442.262					TRUE
Hesperiidae	Chromosome_Number	BM	105.075	21	0.433457	28.6059					TRUE
Hesperiidae	Coding_genes	Skipped		0
Hesperiidae	Genome GC	kappa	362.772	119	0.210174	35.1384			0.366173		TRUE
Hesperiidae	Non_coding_genes	Skipped		0
Hesperiidae	Genome Size	OU	1508.53	119	2320.45	318.18	0.0581058				TRUE
Lycaenidae	Chromosome_Number	kappa	254.564	33	44.3884	20.8868			7.361e-218		TRUE
Lycaenidae	Coding_genes	Skipped		1
Lycaenidae	Genome GC	BM	75.2825	43	0.0232484	36.6245					TRUE
Lycaenidae	Non_coding_genes	Skipped		1
Lycaenidae	Genome Size	kappa	536.002	43	2566.34	493.938			0.470879		TRUE
Noctuidae	Chromosome_Number	BM	56.8767	22	0.0137587	30.7516					TRUE
Noctuidae	Coding_genes	WN	101.62	6
Noctuidae	Genome GC	kappa	66.7024	26	0.246908	37.7908			0.00400914		TRUE
Noctuidae	Non_coding_genes	WN	85.9826	5
Noctuidae	Genome Size	BM	360.175	26	1251.24	635.088					TRUE
Nymphalidae	Chromosome_Number	kappa	667.109	109	9.85808	22.2814			3.0074e-44		TRUE
Nymphalidae	Coding_genes	WN	221.998	11
Nymphalidae	Genome GC	BM	403.809	180	0.0404726	34.5701					TRUE
Nymphalidae	Non_coding_genes	WN	155.874	9
Nymphalidae	Genome Size	OU	2125.41	180	978.369	427.42	0.0350042				TRUE
Papilionidae	Chromosome_Number	WN	32.3437	5
Papilionidae	Coding_genes	BM	122.95	6	464804	17737.9					TRUE
Papilionidae	Genome GC	BM	179.952	52	0.0572867	35.4978					TRUE
Papilionidae	Non_coding_genes	EB	85.4646	5	1.25488e+06	1011.84		-0.180986			TRUE
Papilionidae	Genome Size	BM	694.14	52	1128.39	501.424					TRUE
Pieridae	Chromosome_Number	BM	101.697	18	0.614799	32.954					TRUE
Pieridae	Coding_genes	WN	121.861	7
Pieridae	Genome GC	BM	50.5818	26	0.0163024	33.9636					TRUE
Pieridae	Non_coding_genes	WN	121.048	7
Pieridae	Genome Size	BM	296.489	26	208.834	357.708					TRUE
Riodinidae	Chromosome_Number	Skipped		0
Riodinidae	Coding_genes	Skipped		0
Riodinidae	Genome GC	BM	87.1506	24	0.0436869	35.6996					TRUE
Riodinidae	Non_coding_genes	Skipped		0
Riodinidae	Genome Size	OU	315.678	24	2332.17	363.582	0.0461672				TRUE
Scarabaeidae	Chromosome_Number	WN	14.0167	7
Scarabaeidae	Coding_genes	Skipped		2
Scarabaeidae	Genome GC	WN	68.3413	16
Scarabaeidae	Non_coding_genes	Skipped		1
Scarabaeidae	Genome Size	BM	241.19	16	1507.8	503.169					TRUE
Tortricidae	Chromosome_Number	EB	42.6853	9	1.5177	16.5316		-0.0166259			TRUE
Tortricidae	Coding_genes	Skipped		2
Tortricidae	Genome GC	EB	32.9743	11	0.158966	35.9229		-0.0119083			TRUE
Tortricidae	Non_coding_genes	Skipped		2
Tortricidae	Genome Size	BM	146.81	11	246.051	600.243					TRUE
Aphididae	GC_skew	WN	-338.907	30
Apidae	GC_skew	WN	-316.069	34
Chrysomelidae	GC_skew	BM	-166.379	13	3.6211e-09	-9.664e-05					TRUE
Culicidae	GC_skew	WN	-167.639	14
Curculionidae	GC_skew	WN	-117.911	13
Drosophilidae	GC_skew	OU	-2350.54	229	4.3307e-07	-0.0002321	0.0754242				TRUE
Erebidae	GC_skew	WN	-147.265	12
Geometridae	GC_skew	WN	-544.861	40
Hesperiidae	GC_skew	OU	-1171.82	113	3.8076e-07	0.00176125	0.104087				TRUE
Lycaenidae	GC_skew	WN	-529.898	43
Noctuidae	GC_skew	WN	-296.861	22
Nymphalidae	GC_skew	kappa	-1981.41	170	1.2603e-07	0.0005892			0.281298		TRUE
Papilionidae	GC_skew	WN	-568.457	51
Pieridae	GC_skew	OU	-261.637	25	2.0692e-07	-0.0003954	0.0549277				TRUE
Riodinidae	GC_skew	WN	-253.187	24
Scarabaeidae	GC_skew	WN	-76.9053	8
Tortricidae	GC_skew	WN	-132.01	11
