## Supplementary Table 11 (ST11) for "The Duality of Insect Macroevolution: Pulsed Genomes and Gradual Morphology Shape Lineage Diversification"

### Sheet: Sheet1
Order	Trait	BM_AIC	OU_AIC	Delta_AIC	Kappa_AIC	EB_AIC	WN_AIC	Best_Model	Best_AIC
Blattodea	Genome Size	163.07	165.07	164.726	165.07	159.985	168.936	EB	159.985
Blattodea	Genome GC	40.6449	42.6449	41.7941	41.472	40.8198	48.8702	BM	40.6449
Blattodea	Coding genes	103.798	105.798	100.206	105.76	97.2649	105.243	EB	97.2649
Blattodea	Non - coding genes	98.9669	100.967	100.956	100.967	100.707	99.0648	BM	98.9669
Coleoptera	Genome Size	2350.67	1747.44	2305.85	1675.12	2352.68	1685.56	kappa	1675.12
Coleoptera	Genome GC	952.146	512.396	907.842	470.477	954.153	504.799	kappa	470.477
Coleoptera	Chromosome Number	447.684	405.574	425.953	422.536	449.687	403.574	WN	403.574
Coleoptera	Coding genes	336.079	337.885	337.569	337.88	338.079	337.443	BM	336.079
Coleoptera	Non - coding genes	232.508	233.319	233.439	234.508	234.508	231.319	WN	231.319
Diptera	Genome Size	5597.07	4656.86	5552.63	4111.48	5599.08	4596.91	kappa	4111.48
Diptera	Genome GC	2014.25	1852.63	1975.34	1287.89	2016.26	1916.34	kappa	1287.89
Diptera	Chromosome Number	470.094	372.96	442.337	290.533	472.097	370.618	kappa	290.533
Diptera	Coding genes	1386.69	1377.09	2e+200	1372.97	1388.69	1397.77	kappa	1372.97
Diptera	Non - coding genes	1421.09	1375.07	2e+200	1361.14	1423.09	1372.89	kappa	1361.14
Hemiptera	Genome Size	1407.4	1226.17	1374.42	1216.32	1409.41	1226.49	kappa	1216.32
Hemiptera	Genome GC	318.527	320.527	319.489	320.527	314.233	422.282	EB	314.233
Hemiptera	Chromosome Number	256.54	244.428	248.636	240.602	258.542	246.653	kappa	240.602
Hemiptera	Coding genes	507.3	489.38	499.841	498.418	509.301	487.629	WN	487.629
Hemiptera	Non - coding genes	383.006	364.271	376.944	377.55	385.007	362.271	WN	362.271
Hymenoptera	Genome Size	3779.59	2857.81	3740.17	2348.78	3781.6	2469.38	kappa	2348.78
Hymenoptera	Genome GC	1925.2	1059.78	1885.81	750.542	1927.21	916.15	kappa	750.542
Hymenoptera	Chromosome Number	414.06	387.13	402.904	410.826	416.062	432.434	OU	387.13
Hymenoptera	Coding genes	896.694	883.766	890.461	888.979	898.695	885.754	OU	883.766
Hymenoptera	Non - coding genes	829.304	802.93	818.962	813.832	831.306	800.931	WN	800.931
Lepidoptera	Genome Size	7851.77	7678.05	7815.47	7420.72	7853.77	7790.81	kappa	7420.72
Lepidoptera	Genome GC	2712.01	2386.78	2664.7	1708.47	2714.02	2485.86	kappa	1708.47
Lepidoptera	Chromosome Number	2486.74	2090.75	2455.98	1998.04	2488.74	2151.23	kappa	1998.04
Lepidoptera	Coding genes	906.652	834.84	882.88	837.123	908.654	835.612	OU	834.84
Lepidoptera	Non - coding genes	915.881	711.132	891.33	671.186	917.882	655.27	WN	655.27
Odonata	Genome Size	174.223	175.313	175.482	176.141	176.223	173.978	WN	173.978
Odonata	Genome GC	38.4424	40.4424	37.2219	40.4424	36.4931	51.8603	EB	36.4931
Odonata	Chromosome Number	23.9934	25.9934	25.3351	25.9934	19.5904	25.589	EB	19.5904
Phasmatodea	Genome Size	216.827	205.54	214.18	201.212	218.828	205.4	kappa	201.212
Phasmatodea	Genome GC	74.9948	49.4405	71.9637	54.5406	76.9952	47.4381	WN	47.4381
Phasmatodea	Chromosome Number	42.626	44.6178	44.2641	44.626	44.626	48.6217	BM	42.626
Phasmatodea	Coding genes	84.3377	86.2027	85.9455	86.3377	86.3378	86.7725	BM	84.3377
Phasmatodea	Non - coding genes	72.9651	74.964	74.8318	74.9651	74.9651	76.1933	BM	72.9651
