## Supplementary Table 13 (ST13) for "The Duality of Insect Macroevolution: Pulsed Genomes and Gradual Morphology Shape Lineage Diversification"

### Sheet: Sheet1
Order	Response_Trait	Predictor_Trait	Slope	P_value	R_squared	F_value	df_num	df_den	logLik	AIC	lambda	kappa	delta	Best_Model	Sample_Size
Blattodea	Bite_F	Head_W	10.373	0.824	0.003	0.051	2	18	-144.346	292.692	0.603	1	1	Lambda	20
Blattodea	Bite_F	Head_H	-2.601	0.9487	0	0.004	2	18	-144.358	292.716	0.675	1	1	Lambda	20
Blattodea	Bite_F	Head_L	-116.774	0.1165	0.131	2.719	2	18	-143.299	290.598	0.863	1	1	Lambda	20
Blattodea	Bite_F	Thorax_W	-33.93	0.0172	0.277	6.882	2	18	-143.662	291.324	1	1	0.69	Delta	20
Blattodea	Bite_F	Wing_L	-2.185	0.7532	0.006	0.102	2	18	-144.312	292.624	0.701	1	1	Lambda	20
Blattodea	Bite_F	Body_L	-0.661	0.9018	0.001	0.016	2	18	-144.355	292.709	0.687	1	1	Lambda	20
Blattodea	Head_W	Bite_F	-0.002	0.106	0.139	2.896	2	18	-37.629	79.257	1	1	0.756	Delta	20
Blattodea	Head_W	Head_H	0.809	0	0.96	429.302	2	18	-13.505	31.01	0	1	1	Lambda	20
Blattodea	Head_W	Head_L	0.982	0.0002	0.552	22.185	2	18	-31.301	66.602	1	1	0.66	Delta	20
Blattodea	Head_W	Thorax_W	0.38	0	0.794	69.385	2	18	-26.061	56.122	0.238	1	1	Lambda	20
Blattodea	Head_W	Wing_L	0.008	0.8182	0.003	0.054	2	18	-37.917	79.835	0.87	1	1	Lambda	20
Blattodea	Head_W	Body_L	0.109	0	0.949	334.568	2	18	-15.885	35.77	0	1	1	Lambda	20
Blattodea	Head_H	Bite_F	-0.002	0.0252	0.249	5.958	2	18	-38.984	81.968	1	1	0.414	Delta	20
Blattodea	Head_H	Head_W	1.186	0	0.96	429.302	2	18	-17.335	38.671	0	1	1	Lambda	20
Blattodea	Head_H	Head_L	0.813	0.0122	0.301	7.768	2	18	-37.604	79.207	1	1	0.748	Delta	20
Blattodea	Head_H	Thorax_W	0.274	0	0.72	46.213	2	18	-28.684	61.367	1	1	0.595	Delta	20
Blattodea	Head_H	Wing_L	0.032	0.4169	0.037	0.691	2	18	-40.374	84.748	0.912	1	1	Lambda	20
Blattodea	Head_H	Body_L	0.123	0	0.914	190.71	2	18	-16.962	37.923	1	1	0.56	Delta	20
Blattodea	Head_L	Bite_F	0	0.8424	0.002	0.041	2	18	-24.775	53.55	0	1	1	Lambda	20
Blattodea	Head_L	Head_W	0.181	0.0206	0.264	6.447	2	18	-21.736	47.472	0	1	1	Lambda	20
Blattodea	Head_L	Head_H	0.133	0.0436	0.207	4.71	2	18	-22.473	48.946	0	1	1	Lambda	20
Blattodea	Head_L	Thorax_W	0.067	0.0675	0.174	3.786	2	18	-22.889	49.777	0	1	1	Lambda	20
Blattodea	Head_L	Wing_L	0.012	0.4631	0.03	0.562	2	18	-24.49	52.98	0	1	1	Lambda	20
Blattodea	Head_L	Body_L	0.017	0.0579	0.186	4.102	2	18	-22.744	49.489	0	1	1	Lambda	20
Blattodea	Thorax_W	Bite_F	-0.001	0.829	0.003	0.048	2	18	-57.802	119.603	0.596	1	1	Lambda	20
Blattodea	Thorax_W	Head_W	2.042	0	0.856	107.24	2	18	-42.062	88.125	0	1	1	Lambda	20
Blattodea	Thorax_W	Head_H	1.643	0	0.813	78.323	2	18	-44.688	93.375	0	1	1	Lambda	20
Blattodea	Thorax_W	Head_L	1.751	0.1065	0.138	2.887	2	18	-56.335	116.67	0.552	1	1	Lambda	20
Blattodea	Thorax_W	Wing_L	-0.025	0.7812	0.004	0.08	2	18	-57.778	119.556	0.583	1	1	Lambda	20
Blattodea	Thorax_W	Body_L	0.234	0	0.901	163.51	2	18	-38.352	80.703	0	1	1	Lambda	20
Blattodea	Wing_L	Bite_F	-0.005	0.4929	0.026	0.49	2	18	-75.954	155.908	1	1	1.311	Delta	20
Blattodea	Wing_L	Head_W	1.911	0.1879	0.094	1.874	2	18	-75.409	154.819	1	1	3	Delta	20
Blattodea	Wing_L	Head_H	2.192	0.0641	0.178	3.89	2	18	-74.443	152.887	1	1	3	Delta	20
Blattodea	Wing_L	Head_L	2.641	0.2477	0.073	1.427	2	18	-75.368	154.736	1	1	1.583	Delta	20
Blattodea	Wing_L	Thorax_W	0.056	0.9143	0.001	0.012	2	18	-76.107	156.213	1	1	1.872	Delta	20
Blattodea	Wing_L	Body_L	0.189	0.2561	0.071	1.376	2	18	-75.663	155.327	1	1	3	Delta	20
Blattodea	Body_L	Bite_F	-0.017	0.053	0.192	4.291	2	18	-80.285	164.57	1	1	0.609	Delta	20
Blattodea	Body_L	Head_W	8.732	0	0.949	334.568	2	18	-59.75	123.499	0	1	1	Lambda	20
Blattodea	Body_L	Head_H	7.387	0	0.91	182.854	2	18	-57.978	119.957	1	1	0.775	Delta	20
Blattodea	Body_L	Head_L	5.809	0.0389	0.216	4.965	2	18	-79.035	162.071	0.959	1	1	Lambda	20
Blattodea	Body_L	Thorax_W	2.313	0	0.791	68.196	2	18	-66.31	136.619	1	1	0.87	Delta	20
Blattodea	Body_L	Wing_L	0.048	0.8732	0.001	0.026	2	18	-81.331	166.663	0.905	1	1	Lambda	20
Coleoptera	Bite_F	Head_W	14.409	0.6719	0.005	0.182	2	36	-296.857	597.714	0.676	1	1	Lambda	38
Coleoptera	Bite_F	Head_H	16.468	0.798	0.002	0.067	2	36	-296.915	597.829	0.667	1	1	Lambda	38
Coleoptera	Bite_F	Head_L	27.425	0.5139	0.012	0.435	2	36	-296.735	597.47	0.697	1	1	Lambda	38
Coleoptera	Bite_F	Thorax_W	7.235	0.8063	0.002	0.061	2	36	-296.917	597.834	0.666	1	1	Lambda	38
Coleoptera	Bite_F	Wing_L	11.524	0.5329	0.011	0.396	2	36	-296.74	597.48	0.662	1	1	Lambda	38
Coleoptera	Bite_F	Body_L	11.34	0.2997	0.03	1.107	2	36	-296.383	596.767	0.69	1	1	Lambda	38
Coleoptera	Head_W	Bite_F	0	0.6409	0.006	0.221	2	36	-94.883	193.766	0.73	1	1	Lambda	38
Coleoptera	Head_W	Head_H	1.575	0	0.681	76.87	2	36	-73.557	151.114	0.814	1	1	Lambda	38
Coleoptera	Head_W	Head_L	1.058	0	0.682	77.286	2	36	-73.968	151.935	1	1	3	Delta	38
Coleoptera	Head_W	Thorax_W	0.828	0	0.885	275.909	2	36	-55.495	114.99	1	1	2.403	Delta	38
Coleoptera	Head_W	Wing_L	0.426	0	0.624	59.852	2	36	-76.698	157.397	0.819	1	1	Lambda	38
Coleoptera	Head_W	Body_L	0.285	0	0.738	101.17	2	36	-70.333	144.665	1	1	3	Delta	38
Coleoptera	Head_H	Bite_F	0	0.692	0.004	0.159	2	36	-70.577	145.155	0.785	1	1	Lambda	38
Coleoptera	Head_H	Head_W	0.43	0	0.7	83.824	2	36	-48.642	101.285	0.921	1	1	Lambda	38
Coleoptera	Head_H	Head_L	0.559	0	0.742	103.777	2	36	-46.241	96.482	0.949	1	1	Lambda	38
Coleoptera	Head_H	Thorax_W	0.379	0	0.69	80.144	2	36	-48.828	101.656	0.887	1	1	Lambda	38
Coleoptera	Head_H	Wing_L	0.243	0	0.687	78.979	2	36	-49.595	103.189	0.519	1	1	Lambda	38
Coleoptera	Head_H	Body_L	0.142	0	0.714	89.936	2	36	-47.094	98.187	0.861	1	1	Lambda	38
Coleoptera	Head_L	Bite_F	0.001	0.3394	0.025	0.938	2	36	-85.843	175.686	1	1	3	Delta	38
Coleoptera	Head_L	Head_W	0.645	0	0.682	77.286	2	36	-64.55	133.1	1	1	3	Delta	38
Coleoptera	Head_L	Head_H	1.329	0	0.77	120.808	2	36	-62.227	128.454	1	1	0.856	Delta	38
Coleoptera	Head_L	Thorax_W	0.605	0	0.73	97.134	2	36	-62.432	128.863	0.821	1	1	Lambda	38
Coleoptera	Head_L	Wing_L	0.347	0	0.625	60.01	2	36	-68.383	140.766	0.73	1	1	Lambda	38
Coleoptera	Head_L	Body_L	0.237	0	0.87	241.225	2	36	-51.204	106.408	0	1	1	Lambda	38
Coleoptera	Thorax_W	Bite_F	0	0.7258	0.003	0.125	2	36	-100.205	204.409	0.767	1	1	Lambda	38
Coleoptera	Thorax_W	Head_W	1.059	0	0.893	301.151	2	36	-60.041	124.082	1	1	1.549	Delta	38
Coleoptera	Thorax_W	Head_H	1.812	0	0.686	78.617	2	36	-78.622	161.244	0.858	1	1	Lambda	38
Coleoptera	Thorax_W	Head_L	1.206	0	0.73	97.201	2	36	-75.544	155.089	0.823	1	1	Lambda	38
Coleoptera	Thorax_W	Wing_L	0.519	0	0.717	91.346	2	36	-77.22	158.439	0.909	1	1	Lambda	38
Coleoptera	Thorax_W	Body_L	0.325	0	0.775	124.063	2	36	-72.655	149.309	0.894	1	1	Lambda	38
Coleoptera	Wing_L	Bite_F	0.001	0.5373	0.011	0.388	2	36	-117.974	239.949	0.645	1	1	Lambda	38
Coleoptera	Wing_L	Head_W	1.461	0	0.632	61.913	2	36	-99.847	203.694	1	1	3	Delta	38
Coleoptera	Wing_L	Head_H	2.765	0	0.769	119.658	2	36	-93.875	191.75	0	1	1	Lambda	38
Coleoptera	Wing_L	Head_L	1.796	0	0.624	59.678	2	36	-99.635	203.269	0.683	1	1	Lambda	38
Coleoptera	Wing_L	Thorax_W	1.376	0	0.714	89.702	2	36	-95.788	195.577	0.893	1	1	Lambda	38
Coleoptera	Wing_L	Body_L	0.566	0	0.874	248.684	2	36	-81.423	166.846	0.95	1	1	Lambda	38
Coleoptera	Body_L	Bite_F	0.002	0.3769	0.022	0.801	2	36	-137.24	278.48	1	1	3	Delta	38
Coleoptera	Body_L	Head_W	2.587	0	0.738	101.17	2	36	-112.242	228.483	1	1	3	Delta	38
Coleoptera	Body_L	Head_H	4.977	0	0.71	87.988	2	36	-114.682	233.365	0.803	1	1	Lambda	38
Coleoptera	Body_L	Head_L	3.677	0	0.87	241.225	2	36	-103.331	210.663	0	1	1	Lambda	38
Coleoptera	Body_L	Thorax_W	2.304	0	0.77	120.803	2	36	-109.7	223.4	1	1	3	Delta	38
Coleoptera	Body_L	Wing_L	1.542	0	0.876	253.704	2	36	-100.429	204.858	0.963	1	1	Lambda	38
Hymenoptera	Bite_F	Head_W	12.627	0.8615	0.001	0.031	2	23	-185.587	375.173	1	1	1.251	Delta	25
Hymenoptera	Bite_F	Head_H	-48.326	0.4352	0.027	0.631	2	23	-185.266	374.532	1	1	1.204	Delta	25
Hymenoptera	Bite_F	Head_L	-155.687	0.1721	0.08	1.987	2	23	-184.835	373.67	0.908	1	1	Lambda	25
Hymenoptera	Bite_F	Thorax_W	-59.186	0.2645	0.054	1.308	2	23	-184.974	373.947	1	1	0.957	Delta	25
Hymenoptera	Bite_F	Wing_L	8.791	0.6609	0.009	0.198	2	23	-185.529	375.059	1	1	1.474	Delta	25
Hymenoptera	Bite_F	Body_L	-13.877	0.3951	0.032	0.751	2	23	-185.253	374.506	0.993	1	1	Lambda	25
Hymenoptera	Head_W	Bite_F	0	0.8617	0.001	0.031	2	23	-39.604	83.208	1	1	1.249	Delta	25
Hymenoptera	Head_W	Head_H	0.793	0	0.874	159.218	2	23	-14.879	33.758	0.853	1	1	Lambda	25
Hymenoptera	Head_W	Head_L	1.156	0	0.608	35.717	2	23	-28.003	60.006	1	1	0.871	Delta	25
Hymenoptera	Head_W	Thorax_W	0.717	0	0.908	226.146	2	23	-18.716	41.433	0	1	1	Lambda	25
Hymenoptera	Head_W	Wing_L	0.231	0	0.722	59.617	2	23	-24.6	53.199	0.874	1	1	Lambda	25
Hymenoptera	Head_W	Body_L	0.187	0	0.671	46.953	2	23	-26.357	56.714	0.915	1	1	Lambda	25
Hymenoptera	Head_H	Bite_F	-0.001	0.4393	0.026	0.62	2	23	-43.01	90.021	1	1	1.34	Delta	25
Hymenoptera	Head_H	Head_W	1.102	0	0.878	165.447	2	23	-18.967	41.934	0.791	1	1	Lambda	25
Hymenoptera	Head_H	Head_L	1.385	0	0.57	30.476	2	23	-33.293	70.586	0.969	1	1	Lambda	25
Hymenoptera	Head_H	Thorax_W	0.783	0	0.81	97.856	2	23	-23.147	50.294	1	1	0.568	Delta	25
Hymenoptera	Head_H	Wing_L	0.32	0	0.762	73.522	2	23	-26.943	57.887	1	1	0.232	Delta	25
Hymenoptera	Head_H	Body_L	0.225	0	0.708	55.849	2	23	-28.548	61.096	1	1	0.534	Delta	25
Hymenoptera	Head_L	Bite_F	0	0.1343	0.095	2.409	2	23	-25.355	54.71	0	1	1	Lambda	25
Hymenoptera	Head_L	Head_W	0.438	0	0.564	29.696	2	23	-16.905	37.811	1	1	3	Delta	25
Hymenoptera	Head_L	Head_H	0.378	0	0.585	32.48	2	23	-16.677	37.354	0.784	1	1	Lambda	25
Hymenoptera	Head_L	Thorax_W	0.323	0	0.605	35.225	2	23	-16.01	36.019	0.734	1	1	Lambda	25
Hymenoptera	Head_L	Wing_L	0.09	0.0021	0.343	12	2	23	-22.423	48.847	0.775	1	1	Lambda	25
Hymenoptera	Head_L	Body_L	0.104	0	0.62	37.572	2	23	-15.5	35	0.721	1	1	Lambda	25
Hymenoptera	Thorax_W	Bite_F	-0.001	0.2355	0.061	1.484	2	23	-46.396	96.792	1	1	0.778	Delta	25
Hymenoptera	Thorax_W	Head_W	1.266	0	0.908	226.146	2	23	-25.816	55.631	0	1	1	Lambda	25
Hymenoptera	Thorax_W	Head_H	1.033	0	0.813	99.673	2	23	-26.581	57.163	1	1	0.462	Delta	25
Hymenoptera	Thorax_W	Head_L	1.718	0	0.591	33.193	2	23	-37.023	78.045	0.917	1	1	Lambda	25
Hymenoptera	Thorax_W	Wing_L	0.325	0	0.709	55.947	2	23	-31.699	67.397	1	1	1.094	Delta	25
Hymenoptera	Thorax_W	Body_L	0.267	0	0.761	73.093	2	23	-29.243	62.486	1	1	1.114	Delta	25
Hymenoptera	Wing_L	Bite_F	0	0.8527	0.002	0.035	2	23	-69.825	143.649	1	1	0.379	Delta	25
Hymenoptera	Wing_L	Head_W	2.661	0	0.658	44.291	2	23	-56.456	116.913	1	1	0.485	Delta	25
Hymenoptera	Wing_L	Head_H	2.373	0	0.77	76.786	2	23	-51.925	107.85	1	1	0.147	Delta	25
Hymenoptera	Wing_L	Head_L	2.515	0.0055	0.29	9.391	2	23	-65.564	135.128	1	1	0.406	Delta	25
Hymenoptera	Wing_L	Thorax_W	2.046	0	0.708	55.689	2	23	-54.468	112.937	1	1	0.402	Delta	25
Hymenoptera	Wing_L	Body_L	0.63	0	0.694	52.125	2	23	-55.152	114.304	1	1	0.568	Delta	25
Hymenoptera	Body_L	Bite_F	-0.002	0.367	0.036	0.847	2	23	-76.264	156.529	1	1	0.837	Delta	25
Hymenoptera	Body_L	Head_W	3.601	0	0.678	48.523	2	23	-63.298	130.596	0.872	1	1	Lambda	25
Hymenoptera	Body_L	Head_H	3.155	0	0.712	56.913	2	23	-61.537	127.074	1	1	0.445	Delta	25
Hymenoptera	Body_L	Head_L	5.71	0	0.615	36.675	2	23	-65.585	135.169	0.868	1	1	Lambda	25
Hymenoptera	Body_L	Thorax_W	2.832	0	0.765	74.886	2	23	-58.716	121.432	0.98	1	1	Lambda	25
Hymenoptera	Body_L	Wing_L	0.956	0	0.735	63.81	2	23	-60.785	125.571	1	1	2.844	Delta	25
Mantodea	Bite_F	Head_W	-12.142	0.8285	0.002	0.048	2	23	-192.561	389.121	0	1	1	Lambda	25
Mantodea	Bite_F	Head_H	-32.524	0.3557	0.037	0.888	2	23	-192.174	388.348	1	1	3	Delta	25
Mantodea	Bite_F	Head_L	-66.073	0.5593	0.015	0.351	2	23	-192.397	388.794	0	1	1	Lambda	25
Mantodea	Bite_F	Thorax_W	-13.538	0.8224	0.002	0.052	2	23	-192.559	389.117	0	1	1	Lambda	25
Mantodea	Bite_F	Wing_L	-1.459	0.8405	0.002	0.041	2	23	-192.564	389.128	0	1	1	Lambda	25
Mantodea	Bite_F	Body_L	-2.319	0.6208	0.011	0.252	2	23	-192.451	388.901	0	1	1	Lambda	25
Mantodea	Head_W	Bite_F	0	0.8507	0.002	0.036	2	23	-50.681	105.361	0.681	1	1	Lambda	25
Mantodea	Head_W	Head_H	0.317	0.0046	0.3	9.87	2	23	-46.316	96.631	1	1	2.959	Delta	25
Mantodea	Head_W	Head_L	1.586	0	0.572	30.717	2	23	-40.187	84.374	1	1	3	Delta	25
Mantodea	Head_W	Thorax_W	0.924	0	0.737	64.289	2	23	-36.321	76.643	0	1	1	Lambda	25
Mantodea	Head_W	Wing_L	0.089	0.0001	0.507	23.656	2	23	-41.918	87.836	1	1	2.875	Delta	25
Mantodea	Head_W	Body_L	0.068	0	0.68	48.819	2	23	-36.557	77.113	1	1	3	Delta	25
Mantodea	Head_H	Bite_F	-0.001	0.3433	0.039	0.936	2	23	-63.961	131.922	1	1	2.716	Delta	25
Mantodea	Head_H	Head_W	0.947	0.0045	0.301	9.898	2	23	-59.978	123.956	1	1	3	Delta	25
Mantodea	Head_H	Head_L	2.9	0	0.737	64.594	2	23	-49.061	102.122	0	1	1	Lambda	25
Mantodea	Head_H	Thorax_W	1.36	0	0.574	31.046	2	23	-55.097	114.194	0	1	1	Lambda	25
Mantodea	Head_H	Wing_L	0.158	0	0.536	26.591	2	23	-54.848	113.696	1	1	3	Delta	25
Mantodea	Head_H	Body_L	0.117	0	0.683	49.642	2	23	-50.077	104.153	1	1	3	Delta	25
Mantodea	Head_L	Bite_F	0	0.7028	0.006	0.149	2	23	-31.78	67.56	1	1	1.951	Delta	25
Mantodea	Head_L	Head_W	0.354	0	0.564	29.736	2	23	-21.511	47.021	1	1	2.152	Delta	25
Mantodea	Head_L	Head_H	0.228	0	0.681	49.069	2	23	-17.993	39.986	1	1	3	Delta	25
Mantodea	Head_L	Thorax_W	0.449	0	0.79	86.391	2	23	-12.42	28.839	1	1	2.272	Delta	25
Mantodea	Head_L	Wing_L	0.04	0.0002	0.459	19.479	2	23	-24.28	52.56	1	1	2.382	Delta	25
Mantodea	Head_L	Body_L	0.036	0	0.761	73.348	2	23	-17.446	38.891	0	1	1	Lambda	25
Mantodea	Thorax_W	Bite_F	0	0.9727	0	0.001	2	23	-48.919	101.839	1	1	2.732	Delta	25
Mantodea	Thorax_W	Head_W	0.797	0	0.737	64.289	2	23	-34.483	72.967	0	1	1	Lambda	25
Mantodea	Thorax_W	Head_H	0.388	0	0.521	25.016	2	23	-39.738	83.476	1	1	3	Delta	25
Mantodea	Thorax_W	Head_L	1.736	0	0.794	88.843	2	23	-29.169	62.337	1	1	3	Delta	25
Mantodea	Thorax_W	Wing_L	0.089	0	0.586	32.537	2	23	-37.919	79.838	1	1	3	Delta	25
Mantodea	Thorax_W	Body_L	0.068	0	0.763	74.185	2	23	-33.141	70.282	0	1	1	Lambda	25
Mantodea	Wing_L	Bite_F	-0.002	0.7705	0.004	0.087	2	23	-102.751	209.502	1	1	2.838	Delta	25
Mantodea	Wing_L	Head_W	5.708	0.0001	0.508	23.764	2	23	-93.928	191.856	1	1	3	Delta	25
Mantodea	Wing_L	Head_H	3.395	0	0.536	26.591	2	23	-93.194	190.388	1	1	3	Delta	25
Mantodea	Wing_L	Head_L	11.594	0	0.548	27.837	2	23	-94.227	192.455	0	1	1	Lambda	25
Mantodea	Wing_L	Thorax_W	6.684	0	0.644	41.661	2	23	-91.221	186.441	0	1	1	Lambda	25
Mantodea	Wing_L	Body_L	0.564	0	0.756	71.275	2	23	-86.507	177.015	0	1	1	Lambda	25
Mantodea	Body_L	Bite_F	-0.005	0.5324	0.017	0.402	2	23	-113.046	230.092	1	1	2.571	Delta	25
Mantodea	Body_L	Head_W	10.04	0	0.68	48.819	2	23	-99.048	202.095	1	1	3	Delta	25
Mantodea	Body_L	Head_H	5.829	0	0.683	49.642	2	23	-98.905	201.81	1	1	3	Delta	25
Mantodea	Body_L	Head_L	21.088	0	0.761	73.348	2	23	-97.073	198.146	0	1	1	Lambda	25
Mantodea	Body_L	Thorax_W	11.223	0	0.763	74.185	2	23	-96.965	197.93	0	1	1	Lambda	25
Mantodea	Body_L	Wing_L	1.341	0	0.756	71.275	2	23	-97.345	198.69	0	1	1	Lambda	25
Odonata	Bite_F	Head_W	-136.651	0.0622	0.213	4.06	2	15	-132.171	268.341	0.34	1	1	Lambda	17
Odonata	Bite_F	Head_H	-76.019	0.2457	0.089	1.459	2	15	-133.285	270.569	0.252	1	1	Lambda	17
Odonata	Bite_F	Head_L	-71.921	0.417	0.044	0.697	2	15	-133.669	271.338	0.227	1	1	Lambda	17
Odonata	Bite_F	Thorax_W	-93.109	0.2407	0.09	1.492	2	15	-133.246	270.492	0.222	1	1	Lambda	17
Odonata	Bite_F	Wing_L	-25.429	0.0653	0.209	3.955	2	15	-132.285	268.57	0.368	1	1	Lambda	17
Odonata	Bite_F	Body_L	-65.393	0	1	172854	2	15	-127.173	258.346	1	1	1.164	Delta	17
Odonata	Head_W	Bite_F	-0.002	0	0.756	46.403	2	15	-30.912	65.824	0.977	1	1	Lambda	17
Odonata	Head_W	Head_H	0.863	0	0.959	348.803	2	15	-11.762	27.523	0.098	1	1	Lambda	17
Odonata	Head_W	Head_L	1.133	0	0.896	129.695	2	15	-19.137	42.274	0.168	1	1	Lambda	17
Odonata	Head_W	Thorax_W	1.023	0	0.917	166.651	2	15	-18.402	40.805	0	1	1	Lambda	17
Odonata	Head_W	Wing_L	0.174	0	0.948	274.427	2	15	-11.303	26.606	0.644	1	1	Lambda	17
Odonata	Head_W	Body_L	0.122	0	0.905	142.162	2	15	-16.462	36.925	0.752	1	1	Lambda	17
Odonata	Head_H	Bite_F	-0.001	0	0.999	26576.8	2	15	-26.03	56.061	1	1	1	Lambda	17
Odonata	Head_H	Head_W	1.1	0	0.955	318.299	2	15	-13.836	31.671	0.203	1	1	Lambda	17
Odonata	Head_H	Head_L	1.325	0	0.965	417.641	2	15	-12.378	28.755	0.104	1	1	Lambda	17
Odonata	Head_H	Thorax_W	1.183	0	0.934	213.848	2	15	-17.645	39.289	0.122	1	1	Lambda	17
Odonata	Head_H	Wing_L	0.196	0	0.908	147.868	2	15	-18.711	41.422	0.393	1	1	Lambda	17
Odonata	Head_H	Body_L	0.064	0	1	58974.7	2	15	-19.674	43.349	1	1	0.898	Delta	17
Odonata	Head_L	Bite_F	0	0	0.998	6726.3	2	15	-22.586	49.173	1	1	1	Lambda	17
Odonata	Head_L	Head_W	0.779	0	0.888	118.616	2	15	-15.996	35.993	0.271	1	1	Lambda	17
Odonata	Head_L	Head_H	0.727	0	0.964	400.833	2	15	-7.289	18.577	0.145	1	1	Lambda	17
Odonata	Head_L	Thorax_W	0.937	0	0.978	673.87	2	15	-6.932	17.865	0.998	1	1	Lambda	17
Odonata	Head_L	Wing_L	0.138	0	0.819	67.918	2	15	-19.403	42.807	0.371	1	1	Lambda	17
Odonata	Head_L	Body_L	0.026	0	0.998	9104.03	2	15	-19.442	42.885	1	1	1.152	Delta	17
Odonata	Thorax_W	Bite_F													17
Odonata	Thorax_W	Head_W	0.897	0	0.917	166.651	2	15	-17.281	38.562	0	1	1	Lambda	17
Odonata	Thorax_W	Head_H	0.748	0	0.899	134.206	2	15	-14.051	32.102	0.682	1	1	Lambda	17
Odonata	Thorax_W	Head_L	1.043	0	0.976	610.993	2	15	-7.864	19.728	0.998	1	1	Lambda	17
Odonata	Thorax_W	Wing_L	0.168	0	0.854	87.429	2	15	-22.151	48.302	0	1	1	Lambda	17
Odonata	Thorax_W	Body_L	0.106	0	0.767	49.336	2	15	-22.754	49.509	0.423	1	1	Lambda	17
Odonata	Wing_L	Bite_F	-0.01	0	0.988	1250.73	2	15	-57.217	118.434	0.999	1	1	Lambda	17
Odonata	Wing_L	Head_W	5.045	0	0.96	359.925	2	15	-40.103	84.206	0	1	1	Lambda	17
Odonata	Wing_L	Head_H	4.397	0	0.925	184.976	2	15	-45.045	94.091	0.072	1	1	Lambda	17
Odonata	Wing_L	Head_L	5.708	0	0.848	83.962	2	15	-50.884	105.769	0.099	1	1	Lambda	17
Odonata	Wing_L	Thorax_W	5.081	0	0.854	87.429	2	15	-51.132	106.265	0	1	1	Lambda	17
Odonata	Wing_L	Body_L	0.662	0	0.994	2663.28	2	15	-40.638	85.277	0.996	1	1	Lambda	17
Odonata	Body_L	Bite_F	-0.015	0	1	185497	2	15	-56.125	116.25	1	1	1	Lambda	17
Odonata	Body_L	Head_W	7.122	0	0.904	141.332	2	15	-50.951	105.902	0.559	1	1	Lambda	17
Odonata	Body_L	Head_H	6.144	0	0.84	78.802	2	15	-55.421	114.842	0.452	1	1	Lambda	17
Odonata	Body_L	Head_L	7.629	0	0.717	38.08	2	15	-60.38	124.759	0.401	1	1	Lambda	17
Odonata	Body_L	Thorax_W	7.058	0	0.803	61.329	2	15	-58.174	120.348	0.176	1	1	Lambda	17
Odonata	Body_L	Wing_L	1.529	0	1	35660.8	2	15	-64.645	133.29	1	1	3	Delta	17
Orthoptera	Bite_F	Head_W	-107.769	0.2524	0.065	1.389	2	20	-173.526	351.052	0	1	1	Lambda	22
Orthoptera	Bite_F	Head_H	68.2	0.3466	0.044	0.929	2	20	-173.765	351.53	0	1	1	Lambda	22
Orthoptera	Bite_F	Head_L	-112.457	0.4307	0.031	0.647	2	20	-173.914	351.829	0	1	1	Lambda	22
Orthoptera	Bite_F	Thorax_W	-135.364	0.1794	0.088	1.936	2	20	-173.248	350.496	0	1	1	Lambda	22
Orthoptera	Bite_F	Wing_L	7.879	0.48	0.025	0.518	2	20	-173.983	351.966	0	1	1	Lambda	22
Orthoptera	Bite_F	Body_L	0.449	0.9789	0	0.001	2	20	-174.264	352.528	0	1	1	Lambda	22
Orthoptera	Head_W	Bite_F	0	0.5917	0.015	0.297	2	20	-38.188	80.377	0.99	1	1	Lambda	22
Orthoptera	Head_W	Head_H	0.466	0.0002	0.517	21.424	2	20	-34.221	72.442	1	1	3	Delta	22
Orthoptera	Head_W	Head_L	1.239	0	0.772	67.848	2	20	-24.077	52.155	0.77	1	1	Lambda	22
Orthoptera	Head_W	Thorax_W	1.025	0	0.905	190.692	2	20	-15.328	34.656	0	1	1	Lambda	22
Orthoptera	Head_W	Wing_L	0.078	0.0003	0.496	19.645	2	20	-33.285	70.57	0.376	1	1	Lambda	22
Orthoptera	Head_W	Body_L	0.145	0	0.7	46.727	2	20	-25.042	54.085	0.985	1	1	Lambda	22
Orthoptera	Head_H	Bite_F	0.001	0	0.731	54.29	2	20	-37.35	78.701	1	1	3	Delta	22
Orthoptera	Head_H	Head_W	0.739	0.0067	0.313	9.132	2	20	-40.295	84.59	0.99	1	1	Lambda	22
Orthoptera	Head_H	Head_L	1.034	0.0027	0.37	11.743	2	20	-39	81.999	0.98	1	1	Lambda	22
Orthoptera	Head_H	Thorax_W	0.612	0.049	0.18	4.391	2	20	-42.056	88.112	0.987	1	1	Lambda	22
Orthoptera	Head_H	Wing_L	0.096	0.0019	0.389	12.743	2	20	-41.687	87.374	0	1	1	Lambda	22
Orthoptera	Head_H	Body_L	0.189	0	0.661	38.929	2	20	-35.223	74.446	0	1	1	Lambda	22
Orthoptera	Head_L	Bite_F	0	0.1022	0.128	2.934	2	20	-26.981	57.962	1	1	3	Delta	22
Orthoptera	Head_L	Head_W	0.612	0	0.776	69.292	2	20	-16.211	36.422	0.566	1	1	Lambda	22
Orthoptera	Head_L	Head_H	0.213	0.0024	0.376	12.037	2	20	-23.304	50.608	1	1	3	Delta	22
Orthoptera	Head_L	Thorax_W	0.444	0.0002	0.508	20.686	2	20	-20.675	45.35	1	1	3	Delta	22
Orthoptera	Head_L	Wing_L	0.031	0.0128	0.272	7.467	2	20	-24.997	53.994	1	1	3	Delta	22
Orthoptera	Head_L	Body_L	0.109	0	0.693	45.053	2	20	-19.834	43.667	0.939	1	1	Lambda	22
Orthoptera	Thorax_W	Bite_F	0	0.0049	0.334	10.01	2	20	-34.433	72.866	1	1	3	Delta	22
Orthoptera	Thorax_W	Head_W	0.883	0	0.905	190.692	2	20	-13.686	31.373	0	1	1	Lambda	22
Orthoptera	Thorax_W	Head_H	0.392	0.0003	0.496	19.67	2	20	-31.363	66.727	1	1	3	Delta	22
Orthoptera	Thorax_W	Head_L	0.936	0	0.614	31.756	2	20	-26.006	56.012	0.974	1	1	Lambda	22
Orthoptera	Thorax_W	Wing_L	0.074	0	0.579	27.548	2	20	-29.371	62.742	1	1	3	Delta	22
Orthoptera	Thorax_W	Body_L	0.127	0	0.813	87.196	2	20	-20.429	44.857	1	1	3	Delta	22
Orthoptera	Wing_L	Bite_F	0.004	0.0003	0.487	18.991	2	20	-82.93	169.86	1	1	3	Delta	22
Orthoptera	Wing_L	Head_W	5.929	0.0004	0.476	18.188	2	20	-81.378	166.756	0.022	1	1	Lambda	22
Orthoptera	Wing_L	Head_H	4.072	0.0019	0.389	12.743	2	20	-82.961	169.921	0	1	1	Lambda	22
Orthoptera	Wing_L	Head_L	7.92	0.0022	0.382	12.362	2	20	-83.089	170.179	0	1	1	Lambda	22
Orthoptera	Wing_L	Thorax_W	7.865	0	0.579	27.548	2	20	-80.747	165.495	1	1	3	Delta	22
Orthoptera	Wing_L	Body_L	1.281	0	0.713	49.77	2	20	-74.639	153.278	0	1	1	Lambda	22
Orthoptera	Body_L	Bite_F	0.003	0.0001	0.522	21.837	2	20	-73.879	151.758	1	1	3	Delta	22
Orthoptera	Body_L	Head_W	4.822	0	0.7	46.738	2	20	-63.572	131.145	0.984	1	1	Lambda	22
Orthoptera	Body_L	Head_H	3.422	0	0.751	60.392	2	20	-66.695	137.389	1	1	3	Delta	22
Orthoptera	Body_L	Head_L	6.25	0	0.685	43.45	2	20	-64.388	132.776	0.97	1	1	Lambda	22
Orthoptera	Body_L	Thorax_W	6.397	0	0.813	87.196	2	20	-63.529	131.059	1	1	3	Delta	22
Orthoptera	Body_L	Wing_L	0.557	0	0.713	49.77	2	20	-65.47	134.94	0	1	1	Lambda	22
