## Supplementary Table 14 (ST14) for "The Duality of Insect Macroevolution: Pulsed Genomes and Gradual Morphology Shape Lineage Diversification"

### Sheet: Sheet1
Order	Response_Trait	Predictor_Trait	Slope	P_value	R_squared	F_value	df_num	df_den	logLik	AIC	lambda	kappa	delta	Best_Model	Sample_Size
Blattodea	Size_Mb	GC_Content	-290.265	0.0375	0.437	6.2	2	8	-77.548	159.096	1	1	1.998	Delta	10
Blattodea	Size_Mb	GC_skew	-52007.7	0.8329	0.006	0.048	2	8	-79.334	162.667	1	1	0.619	Delta	10
Blattodea	GC_Content	Size_Mb	-0.001	0.0931	0.312	3.633	2	8	-16.528	37.056	1	1	1.061	Delta	10
Blattodea	GC_Content	GC_skew	39.076	0.938	0.001	0.006	2	8	-17.893	39.786	1	1	0.487	Delta	10
Blattodea	GC_skew	Size_Mb	0	0.8561	0.004	0.035	2	8	60.063	-116.125	0	1	1	Lambda	10
Blattodea	GC_skew	GC_Content	0	0.8288	0.006	0.05	2	8	60.072	-116.144	0	1	1	Lambda	10
Coleoptera	Size_Mb	GC_Content	-9.607	0.6654	0.002	0.188	2	108	-835.013	1674.03	0.594	1	1	Lambda	110
Coleoptera	Size_Mb	GC_skew	-24930	0.4688	0.007	0.53	2	74	-579.178	1162.36	0.356	1	1	Lambda	76
Coleoptera	GC_Content	Size_Mb	0	0.9924	0	0	2	108	-223.504	451.008	0.993	1	1	Lambda	110
Coleoptera	GC_Content	GC_skew	250.865	0.0071	0.094	7.671	2	74	-158.971	321.942	0.992	1	1	Lambda	76
Coleoptera	GC_skew	Size_Mb	0	0.5344	0.005	0.39	2	74	378.538	-753.076	0.23	1	1	Lambda	76
Coleoptera	GC_skew	GC_Content	0	0.1366	0.03	2.264	2	74	379.447	-754.895	0.258	1	1	Lambda	76
Diptera	Size_Mb	GC_Content	-5.435	0.0624	0.01	3.497	2	333	-1939.49	3882.97	0.997	1	1	Lambda	335
Diptera	Size_Mb	GC_skew	6776.35	0.1523	0.007	2.059	2	314	-2058.88	4121.75	1	1	3	Delta	316
Diptera	GC_Content	Size_Mb	-0.002	0.0671	0.01	3.375	2	333	-607.44	1218.88	0.997	1	1	Lambda	335
Diptera	GC_Content	GC_skew	-2.623	0.9553	0	0.003	2	314	-583.828	1171.66	0.996	1	1	Lambda	316
Diptera	GC_skew	Size_Mb	0	0.1199	0.008	2.432	2	314	1543.2	-3082.4	0.99	1	1	Lambda	316
Diptera	GC_skew	GC_Content	0	0.9567	0	0.003	2	314	1541.98	-3079.97	0.99	1	1	Lambda	316
Hemiptera	Size_Mb	GC_Content	-8.674	0.7801	0.001	0.079	2	73	-599.402	1202.8	0.389	1	1	Lambda	75
Hemiptera	Size_Mb	GC_skew	-7346.35	0.8298	0.001	0.047	2	67	-492.239	988.477	0.864	1	1	Lambda	69
Hemiptera	GC_Content	Size_Mb	0	0.5759	0.004	0.316	2	73	-156.585	317.169	1	1	0.61	Delta	75
Hemiptera	GC_Content	GC_skew	-27.406	0.8752	0	0.025	2	67	-148.712	301.423	1	1	0.696	Delta	69
Hemiptera	GC_skew	Size_Mb	0	0.0006	0.161	12.87	2	67	386.752	-769.505	0	1	1	Lambda	69
Hemiptera	GC_skew	GC_Content	0	0.9008	0	0.016	2	67	381.401	-758.802	0.17	1	1	Lambda	69
Hymenoptera	Size_Mb	GC_Content	-4.048	0.5983	0.002	0.279	2	168	-1173.25	2350.49	0.697	1	1	Lambda	170
Hymenoptera	Size_Mb	GC_skew	-424.099	0.9596	0	0.003	2	156	-1095.84	2195.69	0.699	1	1	Lambda	158
Hymenoptera	GC_Content	Size_Mb	-0.001	0.0056	0.045	7.862	2	168	-355.793	715.586	0.985	1	1	Lambda	170
Hymenoptera	GC_Content	GC_skew	-11.415	0.8311	0	0.046	2	156	-335.439	674.878	0.976	1	1	Lambda	158
Hymenoptera	GC_skew	Size_Mb	0	0.6281	0.002	0.236	2	156	735.665	-1467.33	0	1	1	Lambda	158
Hymenoptera	GC_skew	GC_Content	0	0.3045	0.007	1.061	2	156	736.081	-1468.16	0	1	1	Lambda	158
Lepidoptera	Size_Mb	GC_Content	25.958	0	0.038	23.185	2	584	-3671.9	7347.8	1	1	2.799	Delta	586
Lepidoptera	Size_Mb	GC_skew	-40687.3	0	0.087	53.827	2	564	-3523.6	7051.21	1	1	1.848	Delta	566
Lepidoptera	GC_Content	Size_Mb	0.001	0	0.039	23.724	2	584	-802.683	1609.37	1	1	0.894	Delta	586
Lepidoptera	GC_Content	GC_skew	-113.41	0.0082	0.012	7.042	2	564	-780.26	1564.52	1	1	0.561	Delta	566
Lepidoptera	GC_skew	Size_Mb	0	0	0.079	48.437	2	564	3185.32	-6366.64	0.928	1	1	Lambda	566
Lepidoptera	GC_skew	GC_Content	0	0.1678	0.003	1.907	2	564	3163.16	-6322.31	0.917	1	1	Lambda	566
Odonata	Size_Mb	GC_Content	112.79	0.012	0.484	9.385	2	10	-81.017	166.035	0	1	1	Lambda	12
Odonata	Size_Mb	GC_skew	147115	0.3216	0.098	1.087	2	10	-83.841	171.681	0.49	1	1	Lambda	12
Odonata	GC_Content	Size_Mb	0.001	0.1569	0.19	2.343	2	10	-14.365	32.73	1	1	0.304	Delta	12
Odonata	GC_Content	GC_skew	184.794	0.4818	0.051	0.534	2	10	-15.3	34.601	1	1	0.245	Delta	12
Odonata	GC_skew	Size_Mb	0	0.3016	0.106	1.187	2	10	74.679	-145.357	0	1	1	Lambda	12
Odonata	GC_skew	GC_Content	0	0.6005	0.028	0.292	2	10	74.179	-144.357	0	1	1	Lambda	12
Phasmatodea	Size_Mb	GC_Content	-349.115	0	0.892	82.199	2	10	-92.335	188.671	1	1	1.475	Delta	12
Phasmatodea	Size_Mb	GC_skew	164304	0.7093	0.03	0.156	2	5	-54.606	113.212	1	1	1.012	Delta	7
Phasmatodea	GC_Content	Size_Mb	-0.002	0.0003	0.753	30.565	2	10	-19.921	43.843	0.954	1	1	Lambda	12
Phasmatodea	GC_Content	GC_skew	807.75	0.3258	0.192	1.186	2	5	-10.418	24.837	1	1	0.908	Delta	7
Phasmatodea	GC_skew	Size_Mb	0	0.9681	0	0.002	2	5	42.833	-81.667	0	1	1	Lambda	7
Phasmatodea	GC_skew	GC_Content	0	0.4514	0.118	0.666	2	5	43.129	-82.259	1	1	3	Delta	7
