## Supplementary Table 15 (ST15) for "The Duality of Insect Macroevolution: Pulsed Genomes and Gradual Morphology Shape Lineage Diversification"

### Sheet: Sheet1
Order	Response_Trait	Predictor_Trait	Slope	P_value	R_squared	F_value	df_num	df_den	logLik	AIC	lambda	kappa	delta	Best_Model	Sample_Size
Blattodea	Size_Mb	GC_Content	-290.265	0.0375	0.437	6.2	2	8	-77.548	159.096	1	1	1.998	Delta	10
Coleoptera	GC_Content	GC_skew	250.865	0.0071	0.094	7.671	2	74	-158.971	321.942	0.992	1	1	Lambda	76
Hemiptera	GC_skew	Size_Mb	0	0.0006	0.161	12.87	2	67	386.752	-769.505	0	1	1	Lambda	69
Hymenoptera	GC_Content	Size_Mb	-0.001	0.0056	0.045	7.862	2	168	-355.793	715.586	0.985	1	1	Lambda	170
Lepidoptera	Size_Mb	GC_Content	25.958	0	0.038	23.185	2	584	-3671.9	7347.8	1	1	2.799	Delta	586
Lepidoptera	Size_Mb	GC_skew	-40687.3	0	0.087	53.827	2	564	-3523.6	7051.21	1	1	1.848	Delta	566
Lepidoptera	GC_Content	Size_Mb	0.001	0	0.039	23.724	2	584	-802.683	1609.37	1	1	0.894	Delta	586
Lepidoptera	GC_Content	GC_skew	-113.41	0.0082	0.012	7.042	2	564	-780.26	1564.52	1	1	0.561	Delta	566
Lepidoptera	GC_skew	Size_Mb	0	0	0.079	48.437	2	564	3185.32	-6366.64	0.928	1	1	Lambda	566
Odonata	Size_Mb	GC_Content	112.79	0.012	0.484	9.385	2	10	-81.017	166.035	0	1	1	Lambda	12
Orthoptera	Size_Mb	GC_skew	-110227	0.029	0.838	15.575	2	3	-36.937	77.874	0	1	1	Lambda	5
Orthoptera	GC_Content	GC_skew	145.243	0.0135	0.902	27.491	2	3	-0.167	4.333	1	1	1.253	Delta	5
Orthoptera	GC_skew	Size_Mb	0	0.0426	0.793	11.524	2	3	21.755	-39.511	0.617	1	1	Lambda	5
Orthoptera	GC_skew	GC_Content	0.006	0.0146	0.896	25.951	2	3	24.99	-45.979	1	1	1.116	Delta	5
Phasmatodea	Size_Mb	GC_Content	-349.115	0	0.892	82.199	2	10	-92.335	188.671	1	1	1.475	Delta	12
Phasmatodea	GC_Content	Size_Mb	-0.002	0.0003	0.753	30.565	2	10	-19.921	43.843	0.954	1	1	Lambda	12
