## Supplementary Table 16 (ST16) for "The Duality of Insect Macroevolution: Pulsed Genomes and Gradual Morphology Shape Lineage Diversification"

### Sheet: Sheet1
Order	Trait	Importance
Blattodea	Head_W	6.45908
Blattodea	Head_H	3.42998
Blattodea	Head_L	1.03822
Blattodea	Thorax_W	6.56212
Blattodea	Wing_L	2.21506
Blattodea	Body_L	5.20371
Coleoptera	Head_W	5.2045
Coleoptera	Head_H	6.43607
Coleoptera	Head_L	3.15416
Coleoptera	Thorax_W	5.20508
Coleoptera	Wing_L	8.05746
Coleoptera	Body_L	5.99817
Hymenoptera	Head_W	3.51419
Hymenoptera	Head_H	5.29551
Hymenoptera	Head_L	7.01039
Hymenoptera	Thorax_W	5.25588
Hymenoptera	Wing_L	7.8109
Hymenoptera	Body_L	2.87594
Mantodea	Head_W	7.44775
Mantodea	Head_H	1.28833
Mantodea	Head_L	1.1158
Mantodea	Thorax_W	3.21503
Mantodea	Wing_L	1.38925
Mantodea	Body_L	6.17542
Odonata	Head_W	0.666445
Odonata	Head_H	1.42982
Odonata	Head_L	-3.70936
Odonata	Thorax_W	2.91545
Odonata	Wing_L	-0.69977
Odonata	Body_L	8.20964
Orthoptera	Head_W	4.50873
Orthoptera	Head_H	-1.08188
Orthoptera	Head_L	-0.144197
Orthoptera	Thorax_W	6.83111
Orthoptera	Wing_L	9.57153
Orthoptera	Body_L	3.91809
