## Supplementary Table 17 (ST17) for "The Duality of Insect Macroevolution: Pulsed Genomes and Gradual Morphology Shape Lineage Diversification"

### Sheet: Sheet1
Order	Trait	Importance
Blattodea	Head_W	8.45026
Blattodea	Head_H	9.94854
Blattodea	Head_L	3.47021
Blattodea	Thorax_W	7.60261
Blattodea	Body_L	8.71856
Coleoptera	Head_W	10.7057
Coleoptera	Head_H	15.8676
Coleoptera	Head_L	11.4284
Coleoptera	Thorax_W	13.027
Coleoptera	Body_L	18.4943
Hymenoptera	Head_W	14.4157
Hymenoptera	Head_H	17.689
Hymenoptera	Head_L	11.3897
Hymenoptera	Thorax_W	15.827
Hymenoptera	Body_L	14.6658
Mantodea	Head_W	12.7261
Mantodea	Head_H	10.727
Mantodea	Head_L	6.7639
Mantodea	Thorax_W	12.1385
Mantodea	Body_L	18.7222
Odonata	Head_W	12.9892
Odonata	Head_H	14.5615
Odonata	Head_L	11.0717
Odonata	Thorax_W	12.833
Odonata	Body_L	10.1929
Orthoptera	Head_W	4.5306
Orthoptera	Head_H	6.10215
Orthoptera	Head_L	9.50827
Orthoptera	Thorax_W	2.94277
Orthoptera	Body_L	20.8221
