## Supplementary Table 18 (ST18) for "The Duality of Insect Macroevolution: Pulsed Genomes and Gradual Morphology Shape Lineage Diversification"

### Sheet: Sheet1
Order	Dependent	Predictor	Coefficient	P_value	LogLik	AIC	BIC
Blattodea	Bite_F	Head_W	-18.1423	0.87608	-129.884	269.769	269.024
Coleoptera	Bite_F	Head_W	62.1533	0.627841	-280.673	571.346	573.81
Hymenoptera	Bite_F	Head_W	18.2816	0.881894	-170.103	350.206	350.577
Mantodea	Bite_F	Head_W	23.461	0.853165	-177.674	365.349	365.719
Odonata	Bite_F	Head_W	-383.93	0.031873	-117.029	244.059	242.501
Orthoptera	Bite_F	Head_W	-173.88	0.238536	-158.704	327.408	327.139
Blattodea	Bite_F	Head_H	-58.7254	0.631348	-129.8	269.601	268.856
Coleoptera	Bite_F	Head_H	44.5934	0.716845	-280.77	571.541	574.005
Hymenoptera	Bite_F	Head_H	-94.6181	0.420945	-169.827	349.654	350.025
Mantodea	Bite_F	Head_H	-115.225	0.322707	-177.425	364.851	365.222
Odonata	Bite_F	Head_H	-244.499	0.201522	-118.085	246.169	244.612
Orthoptera	Bite_F	Head_H	143.754	0.335091	-158.921	327.842	327.574
Blattodea	Bite_F	Head_L	-100.638	0.096646	-129.395	268.79	268.045
Coleoptera	Bite_F	Head_L	77.5674	0.475638	-280.702	571.404	573.868
Hymenoptera	Bite_F	Head_L	-105.963	0.177159	-169.889	349.778	350.149
Mantodea	Bite_F	Head_L	-31.1118	0.809511	-177.646	365.292	365.663
Odonata	Bite_F	Head_L	-176.273	0.370065	-118.449	246.898	245.34
Orthoptera	Bite_F	Head_L	-120.755	0.421276	-159.057	328.114	327.846
Blattodea	Bite_F	Thorax_W	-165.887	0.02499	-129.548	269.096	268.351
Coleoptera	Bite_F	Thorax_W	45.045	0.739124	-280.681	571.362	573.826
Hymenoptera	Bite_F	Thorax_W	-133.063	0.259978	-169.511	349.022	349.393
Mantodea	Bite_F	Thorax_W	16.2181	0.89549	-177.71	365.419	365.79
Odonata	Bite_F	Thorax_W	-242.931	0.206468	-118.077	246.155	244.597
Orthoptera	Bite_F	Thorax_W	-202.702	0.164079	-158.451	326.903	326.634
Blattodea	Bite_F	Body_L	-54.9628	0.644418	-129.82	269.64	268.895
Coleoptera	Bite_F	Body_L	119.808	0.281103	-280.348	570.696	573.16
Hymenoptera	Bite_F	Body_L	-89.5044	0.393511	-169.9	349.801	350.171
Mantodea	Bite_F	Body_L	-65.0533	0.597986	-177.601	365.202	365.573
Odonata	Bite_F	Body_L	-508.616	0.001237	-115.411	240.822	239.265
Orthoptera	Bite_F	Body_L	4.07612	0.978684	-159.375	328.75	328.482
