## Supplementary Table 19 (ST19) for "The Duality of Insect Macroevolution: Pulsed Genomes and Gradual Morphology Shape Lineage Diversification"

### Sheet: Sheet1
Order	Dependent	Predictor	Coefficient	P_value	LogLik	AIC	BIC
Blattodea	Wing_L	Head_W	1.69168	0.652224	-68.4394	146.879	146.134
Coleoptera	Wing_L	Head_W	5.56761	6.74e-15	-94.1969	198.394	200.858
Hymenoptera	Wing_L	Head_W	5.06908	5.9e-13	-51.5465	113.093	113.464
Mantodea	Wing_L	Head_W	11.8433	9.08e-08	-87.4857	184.971	185.342
Odonata	Wing_L	Head_W	13.6768	2.03e-63	-35.8548	81.7096	80.152
Orthoptera	Wing_L	Head_W	10.2079	8.83e-06	-74.5473	159.095	158.826
Phasmatodea	Wing_L	Head_W	-1.15738	0.826055	-57.6591	125.318	123.458
Blattodea	Wing_L	Head_H	3.28619	0.411	-68.1329	146.266	145.521
Coleoptera	Wing_L	Head_H	5.28754	7.52e-28	-89.9076	189.815	192.279
Hymenoptera	Wing_L	Head_H	4.77336	1.05e-12	-50.9783	111.957	112.327
Mantodea	Wing_L	Head_H	11.5602	2.93e-07	-86.7511	183.502	183.873
Odonata	Wing_L	Head_H	13.1717	1.31e-38	-40.447	90.894	89.3364
Orthoptera	Wing_L	Head_H	8.58398	0.000357285	-76.3719	162.744	162.475
Phasmatodea	Wing_L	Head_H	1.71802	0.711	-57.74	125.48	123.619
Blattodea	Wing_L	Head_L	2.26676	0.196555	-68.4643	146.929	146.184
Coleoptera	Wing_L	Head_L	4.71253	9.78e-15	-94.007	198.014	200.478
Hymenoptera	Wing_L	Head_L	1.99808	0.0021	-60.8548	131.71	132.08
Mantodea	Wing_L	Head_L	11.7753	1.32e-07	-87.6481	185.296	185.667
Odonata	Wing_L	Head_L	12.668	1.23e-18	-45.5742	101.148	99.5909
Orthoptera	Wing_L	Head_L	8.50428	0.000438	-76.489	162.978	162.71
Phasmatodea	Wing_L	Head_L	2.41437	0.673	-57.5065	125.013	123.152
Blattodea	Wing_L	Thorax_W	-0.615491	0.812	-68.908	147.816	147.071
Coleoptera	Wing_L	Thorax_W	6.32744	1.66e-21	-89.94	189.88	192.344
Hymenoptera	Wing_L	Thorax_W	4.9306	7.47e-14	-50.1767	110.353	110.724
Mantodea	Wing_L	Thorax_W	12.773	1.09e-10	-84.882	179.764	180.135
Odonata	Wing_L	Thorax_W	12.1891	8.74e-21	-46.0554	102.111	100.553
Orthoptera	Wing_L	Thorax_W	10.29	2e-05	-74.9183	159.837	159.568
Phasmatodea	Wing_L	Thorax_W	-1.07931	0.814	-57.7922	125.584	123.724
Blattodea	Wing_L	Body_L	1.07343	0.783968	-68.4642	146.928	146.183
Coleoptera	Wing_L	Body_L	5.84847	2.92e-56	-76.4569	162.914	165.378
Hymenoptera	Wing_L	Body_L	4.31703	1.29e-13	-50.464	110.928	111.299
Mantodea	Wing_L	Body_L	13.8363	3.11e-17	-80.5457	171.091	171.462
Odonata	Wing_L	Body_L	12.1978	0	-36.6794	83.3588	81.8013
Orthoptera	Wing_L	Body_L	11.6214	1.73e-12	-68.8068	147.614	147.345
Phasmatodea	Wing_L	Body_L	1.373	0.775128	-57.7328	125.466	123.605
