## Supplementary Table 20 (ST20) for "The Duality of Insect Macroevolution: Pulsed Genomes and Gradual Morphology Shape Lineage Diversification"

### Sheet: Sheet1
Order	Trait	Sample_Size	Best_Model	Lambda	Sigma_Jump1	Sigma_Jump2	Sigma_Jump3	Sigma_BM	logLik	Convergence
Blattodea	Head Length	20	PE1_BM	0.00649472	0.650323	NA	NA	0.0521232	-25.0086	0
Coleoptera	Head Width	38	PE1_BM	0.0174653	1.31357	NA	NA	0.0408868	-82.5774	0
Coleoptera	Head Length	38	PE1_BM	0.0377076	0.782807	NA	NA	0.0480287	-82.143	0
Coleoptera	Thorax width	38	PE1_BM	0.0275091	1.27995	NA	NA	0.0395994	-94.5355	0
Hymenoptera	Head Height	25	PE1_BM	0.00823705	0.973488	NA	NA	0.0579323	-30.7623	0
Mantodea	Head Length	25	PE1_BM	0.135789	0.167774	NA	NA	0.0252114	-8.32348	0
Odonata	Head Width	17	PE2_BM	0.167595	0.219663	0.739363	NA	0.0355178	-70.7168	0
Odonata	Head Height	17	PE1_BM	0.161522	0.469639	NA	NA	0.0346486	-69.8699	0
Odonata	Head Length	17	PE1_BM	0.233956	0.25981	NA	NA	0.0183702	-56.1513	0
Odonata	Thorax width	17	PE1_BM	0.237033	0.273785	NA	NA	0.0178814	-57.7264	0
Odonata	Wing Length	17	PE2_BM	0.146756	1.07327	4.67509	NA	0.19306	-126.483	0
Odonata	Body Length	17	PE2_BM	0.134953	1.40962	7.13084	NA	0.209215	-134.248	0
Orthoptera	Head Width	22	PE1_BM	0.191123	0.212336	NA	NA	0.119975	-43.3196	0
Orthoptera	Head Length	22	PE1_BM	0.0121889	0.022027	NA	NA	0.109139	-22.1448	0
