## Supplementary Table 21 (ST21) for "The Duality of Insect Macroevolution: Pulsed Genomes and Gradual Morphology Shape Lineage Diversification"

### Sheet: Sheet1
Order	Trait	Sample_Size	Best_Model	Lambda	Sigma_Jump1	Sigma_Jump2	Sigma_Jump3	Sigma_BM	logLik	Convergence
Blattodea	GC skew	9	PE2_BM	0.19213	0.00019932	1.66e-05		1.32e-13	125.155	0
Coleoptera	Genome Size	112	PE3	0.21331	124.815	25.8688	45.7621	NA	-1369.72	0
Coleoptera	Genomic GC	112	PE2_BM	0.154299	0.460492	0.17881	NA	0.0254848	-179.02	0
Coleoptera	GC skew	112	PE3	0.171606	0.00074939	7.62e-05	0.00016615	NA	940.008	0
Coleoptera	Chromosome Number	112	PE3_BM	0.142661	0.59044	0.231142	2.37541	0.0130168	-193.408	0
Diptera	Genome Size	334	PE2_BM	0.144734	57.0662	15.8984	NA	3.39919	-2807.94	0
Diptera	Genomic GC	334	PE2_BM	0.199615	0.678239	0.377449	NA	0.097986	-357.96	0
Diptera	GC skew	315	PE3_BM	0.194283	1.42e-05	2.16e-05	0.000219	1.26e-13	125.2	0
Diptera	Chromosome Number	106	PE2_BM	0.148377	0.0974993	0.371049	NA	0.0307233	-16.5793	0
Hemiptera	Genomic GC	74	PE1_BM	0.0386192	0.762467	NA	NA	0.0548093	-121.4	0
Hemiptera	GC skew	41	PE3	0.167113	8.6e-05	3.44e-05	0.00039539		924.841	0
Hymenoptera	Genome Size	169	PE3_BM	0.0388203	216.784	51.1203	29.258	3.55177	-1840.27	0
Hymenoptera	Genomic GC	169	PE1_BM	0.146155	0.493674	0.0567761	-362.539	0		0
Hymenoptera	GC skew	157	PE3	0.212434	0.00019663	0.00123952	7.33e-05		1662.59	0
Lepidoptera	Genomic GC	585	PE2_BM	0.200337	0.385205	0.243154	NA	0.0385917	-50.8801	0
Lepidoptera	GC skew	565	PE2_BM	0.408049	0.00030654	8.99e-05	NA	1.42e-05	7834.85	0
Lepidoptera	Chromosome_Number	311	PE3_BM	0.193121	0.205506	0.760337	3.99415	0.108691	-956.434	0
Odonata	Genomic GC	11	PE1_BM	0.0347373	0.375634	NA	NA	0.0262647	-12.296	0
Odonata	GC skew	11	PE2_BM	0.285461	0.00016095	1.73e-05	NA	2.4e-15	153.616	0
